# Astrocyte-secreted Cathepsin D regulates hippocampal memory through extracellular matrix remodeling

**DOI:** 10.64898/2026.11.20.768232

**Authors:** Hyeyeon Kim, Seeun Cha, Minyoung Ji, Gyu Hyun Kim, Song A Shin, Seung Eun Lee, Kea Joo Lee, Sang-Won Lee, Sehyun Chae, Hyungju Park

## Abstract

Astrocytes contribute to hippocampal cognitive functions, but how astrocyte-derived factors regulate memory formation remains unclear. Here, we identify astrocyte-secreted Cathepsin D (CtsD) as a regulator of hippocampal learning and memory. Proteomic profiling of hippocampal astrocytes upon learning identified candidates predicted to be secreted, among which we focused on CtsD, whose extracellular brain functions are unknown. Neutralizing extracellular CtsD or astrocyte-selective CtsD knockdown (aCtsD-KD) impaired hippocampal long-term potentiation (LTP) and memory acquisition, suggesting an extracellular role for astrocytic CtsD. In aCtsD-KD mice, these deficits were accompanied by alterations in excitatory transmission and synaptic structures. aCtsD-KD also caused abnormal extracellular matrix (ECM) accumulation, and its partial digestion by chondroitinase ABC rescued the memory deficit, indicating that astrocytic CtsD-dependent ECM degradation contributes to hippocampal memory. Together, our findings suggest a CtsD-dependent astrocyte–matrix–synapse axis regulating hippocampal memory.
