## supplementary table s2 for "Astrocyte-secreted Cathepsin D regulates hippocampal memory through extracellular matrix remodeling"

### Sheet: Sheet1
Supplemental Table 2. 202 DEPs that showed altered protein abundances in the hippocampal astrocytic proteome of learning mice compared to homecage mice. UniProt accessions, gene symbols, peptide sequences, log2-fold changes and P-values of the differentially expressed peptides are shown.
UniProt accession	Gene symbol	Peptide	log2-Fold change	P-value	DEP
Q8R0A7	6430548M08Rik	QAVIGNLDEEQYK	0.5342	0.0269304	Up
Q8R0A7	6430548M08Rik	EKPAGSIDSYLK	0.4294	0.0805042	Up
E9Q4Z2	Acacb	FKTPEYPEGR	0.5864	0.0206044	Up
E9Q4Z2	Acacb	HNQVESIFLSAIDMYGHQFCPENLKK	0.4395	0.0533466	Up
Q99KI0	Aco2	FKLEAPDADELPR	0.658	0.0424166	Up
Q99KI0	Aco2	DINQEVYNFLATAGAK	0.6478	0.0687251	Up
Q99KI0	Aco2	QALAHGLK	0.4976	0.055236	Up
Q99KI0	Aco2	IHETNLK	0.4546	0.0179616	Up
Q9R1V6	Adam22	FQPLGTVCREAVNDCDI	0.665	0.0486349	Up
Q9R1V6	Adam22	FRPRSNSTER	0.5594	0.0337467	Up
Q9QYB5	Add3	WLNSPNTYMK	1.6632	0.000263086	Up
Q9QYB5	Add3	IDHTGFSPH	0.6229	0.00533346	Up
Q9R0Y5	Ak1	VNAEGTVDTVFSEVCTYLDSL	0.4621	0.0231635	Up
Q9R0Y5	Ak1	KVNAEGTVDTVFSEVCTYLDSLK	0.4557	0.0544826	Up
P05064	Aldoa	ALANSLACQGK	0.5516	0.0818674	Up
P05064	Aldoa	AAQEEYIKR	0.5372	0.0404195	Up
P05064	Aldoa	KELSDIAHR	0.5088	0.029358	Up
Q06335	Aplp2	WEPDPTGTK	0.6305	0.0988245	Up
Q06335	Aplp2	SHIVIPFK	0.6187	0.00514213	Up
Q06335	Aplp2	WHTLVK	0.5475	0.0430743	Up
P08226	Apoe	WVQTLSDQVQEELQSSQVTQELTALMEDTMTEVK	1.1461	0.0145893	Up
P08226	Apoe	TANLGAGAAQPLRDR	0.8482	0.0205565	Up
P08226	Apoe	DAEDLQKR	0.5549	0.0432417	Up
Q6PIC6	Atp1a3	CHYYLPEEQFPK	1.0378	0.0639537	Up
Q6PIC6	Atp1a3	MSVEEVCRK	0.4843	0.0103321	Up
P14231	Atp1b2	THQFMGR	0.6337	0.0059553	Up
P14231	Atp1b2	TQLGDCSGIGDPTHYGYSTGQPCVF	0.4559	0.0873205	Up
O55143	Atp2a2	SEIGIAMGSGTAVAK	0.6625	0.0815087	Up
O55143	Atp2a2	IVEFLQSFDEITAMTGDGVNDAPALKK	0.6572	0.0247779	Up
O55143	Atp2a2	KSEIGIAMGSGTAVAK	0.6233	0.0339141	Up
Q9DB20	Atp5po	VGQLLKDPK	0.5831	0.0415556	Up
Q9DB20	Atp5po	SLNDITKR	0.4368	0.0915777	Up
Q9DB20	Atp5po	YATALYSAASK	0.4289	0.0480968	Up
Q9Z1G3	Atp6v1c1	DFQYNEEEMKADKEEMTR	0.8521	0.0363058	Up
Q9Z1G3	Atp6v1c1	VQENLLASGVDLVTYITR	0.6531	0.00773711	Up
Q8K479	C1qtnf5	VLLNEQGHYDPTTGK	0.5762	0.0525454	Up
Q8K479	C1qtnf5	ASLQFDLVK	0.5347	0.0523779	Up
Q80TJ1	Cadps	KAEPQELLQLDGYTVDYTDPQPGLEGGR	1.5337	0.00438874	Up
Q80TJ1	Cadps	AGGGRPSSPSPSVVSEK	0.715	0.0462074	Up
Q80TJ1	Cadps	LQTDQAEASKPTWGTQGDFSTTHALPAVK	0.632	0.0729345	Up
Q80TJ1	Cadps	IEENQKDAENVGR	0.5763	0.00722289	Up
O35887	Calu	VHNDAQNFDYDHDAFLGAEEAK	0.6421	0.00835894	Up
O35887	Calu	MADKDGDLIATK	0.4668	0.0389606	Up
O35887	Calu	HLVYESDQNKDGK	0.4398	0.090334	Up
P35564	Canx	VVDDWANDGWGLKK	0.8926	0.0180333	Up
P35564	Canx	AKHHAISAK	0.5211	0.0448202	Up
P35564	Canx	WEVDEMKETK	0.4458	0.056671	Up
P00920	Car2	QSPVDIDTATAQHDPALQPLLISYDK	0.9401	0.0122335	Up
P00920	Car2	SIVNNGHSFNVEFDDSQDNAVLK	0.766	0.013226	Up
P00920	Car2	DFPIANGDR	0.5253	0.0341054	Up
P00920	Car2	GGPLSDSYR	0.4682	0.0442342	Up
P00920	Car2	AVQQPDGLAVLGIFLK	0.4227	0.00999725	Up
P00920	Car2	IGPASQGLQK	0.422	0.0307571	Up
O54724	Cavin1	RVDDFKK	0.8844	0.0243713	Up
O54724	Cavin1	TKENLEK	0.5537	0.0594095	Up
A2AGT5	Ckap5	MIFEDEKPALLSQIDAEFQK	0.5376	0.0208435	Up
A2AGT5	Ckap5	LIGNLSEK	0.5292	0.0334119	Up
Q06890	Clu	KEDALEDTRDSEMK	1.2863	0.021298	Up
Q06890	Clu	EGEDDRTVCK	1.2095	0.0157493	Up
Q06890	Clu	EIQNAVQGVK	0.6141	0.0570776	Up
Q06890	Clu	SLLNSLEEAKK	0.5553	0.0691078	Up
Q06890	Clu	EQEVSDNELQELSTQGSR	0.5276	0.036246	Up
Q06890	Clu	KSLLNSLEEAKK	0.4749	0.0347392	Up
Q06890	Clu	FMDTVAEK	0.4729	0.0504048	Up
Q9CQI6	Cotl1	EVVQNFAK	0.4792	0.0693828	Up
Q9CQI6	Cotl1	FALITWIGEDVSGLQR	0.4744	0.0512299	Up
Q00493	Cpe	IHIMPSLNPDGFEK	0.5566	0.0587159	Up
Q00493	Cpe	ELLVIELSDNPGVHEPGEPEFK	0.5221	0.00351578	Up
P26231	Ctnna1	SAAGEFADDPCSSVK	0.6992	0.0104875	Up
P26231	Ctnna1	AVMDHVSDSFLETNVPLLVLIEAAK	0.4364	0.0450713	Up
Q02248	Ctnnb1	LSVELTSSLFR	0.6228	0.0576636	Up
Q02248	Ctnnb1	NLSDAATK	0.5787	0.0830872	Up
O35927	Ctnnd2	KTDYESAGNNATYHGTK	0.5082	0.0211664	Up
O35927	Ctnnd2	SQDQWDGVGPLPDCAEPPK	0.4433	0.0205924	Up
P18242	Ctsd	NYELHPDKYILK	0.5796	0.0416751	Up
P18242	Ctsd	GGCEAIVDTGTSLLVGPVEEVKELQK	0.4778	0.0532868	Up
Q5PR73	Diras2	TVSLQIDGKK	0.664	0.0204848	Up
Q5PR73	Diras2	ESYIPTVEDTYR	0.6143	0.0253878	Up
Q91XM9	Dlg2	ASPAPIIVNTDTLDTIPYVNGTEIEYEFEEITLER	0.8282	0.0117073	Up
Q91XM9	Dlg2	LEQEFGEYFTAIVQGDTLEDIYNQCK	0.422	0.0122335	Up
B1AZP2	Dlgap4	SGPASGLMTLGR	0.5676	0.0699688	Up
B1AZP2	Dlgap4	LPANLLDQFEK	0.4238	0.0619566	Up
Q99M87	Dnaja3	VTIPVPAGVEDGQTVR	0.5782	0.030219	Up
Q99M87	Dnaja3	INSYGYGDHYIHIK	0.5775	0.063296	Up
E9Q557	Dsp	LTEEETVCLDLDKVEAYR	0.8164	0.0640972	Up
E9Q557	Dsp	EYENELAK	0.6543	0.00518996	Up
E9Q557	Dsp	DLKDEIVR	0.5171	0.0323476	Up
O88485	Dync1i1	KEPVQDDSDLDRK	0.5337	0.0541956	Up
O88485	Dync1i1	ELTEEEKQQILHSEEFLIFFDR	0.4309	0.0504765	Up
Q8BFZ9	Erlin2	KALIEAEK	0.5591	0.0425361	Up
Q8BFZ9	Erlin2	VTKPNIPEAIRR	0.5257	0.0167418	Up
Q921G7	Etfdh	ALNEGGLQSIPK	0.6452	0.00481925	Up
Q921G7	Etfdh	VDHTVGWPLDR	0.4537	0.0804683	Up
F8VPU2	Farp1	IQMLDDTQEAFEVPQR	0.6123	0.0562764	Up
F8VPU2	Farp1	SLVSQPTAPNSEVPK	0.4812	0.0374299	Up
Q8CIB5	Fermt2	SLMEQDVKENEALLLR	0.6611	0.0432058	Up
Q8CIB5	Fermt2	EVDEVDAALSDLEITLEGGK	0.4722	0.0725757	Up
P97376	Frg1	DDIPEEDKGSVK	0.8488	0.023008	Up
P97376	Frg1	QCEINYVK	0.5244	0.0280784	Up
P50396	Gdi1	NPYYGGESSSITPLEELYK	1.398	0.0560731	Up
P50396	Gdi1	VVEGSFVYK	0.485	0.0252084	Up
P05201	Got1	IANDNSLNHEYLPILGLAEFR	0.7919	0.0112409	Up
P05201	Got1	VGNLTVVGK	0.7148	0.0637743	Up
P05201	Got1	VLSQMEK	0.5104	0.0397498	Up
P05201	Got1	LVLGDNSLAIR	0.4602	0.033663	Up
P05202	Got2	NLDKEYLPIGGLAEFCK	0.887	0.011504	Up
P05202	Got2	RVESQLK	0.7901	0.0139077	Up
P05202	Got2	VGAFTVVCK	0.6751	0.0068761	Up
P05202	Got2	EIASVVK	0.663	0.00767731	Up
P05202	Got2	TCGFDFSGALEDISK	0.6601	0.0431341	Up
P05202	Got2	TQLVSNLK	0.6284	0.0979994	Up
P05202	Got2	DDNGKPYVLPSVR	0.6235	0.0298004	Up
P05202	Got2	EFSVYMTK	0.6137	0.014972	Up
P05202	Got2	DAGMQLQGYR	0.6135	0.0208196	Up
P05202	Got2	KAEAQIAAK	0.5953	0.0204848	Up
P05202	Got2	ASAELALGENNEVLK	0.4493	0.0514452	Up
Q8CAL5	Gpc5	LLDQVNTICGHPVR	0.4587	0.0863758	Up
Q8CAL5	Gpc5	VVGNGIK	0.4425	0.0733052	Up
P06745	Gpi1	TFTTQETITNAETAKEWFLEAAK	0.7509	0.0598998	Up
P06745	Gpi1	DNMFSGSK	0.7196	0.0344044	Up
P06745	Gpi1	TLASLSPETSLFIIASK	0.4426	0.0565753	Up
Q9WV60	Gsk3b	LCDSGELVAIK	1.1477	0.00125564	Up
Q9WV60	Gsk3b	VTTVVATPGQGPDRPQEVSYTDTK	0.4355	0.054088	Up
Q99JY0	Hadhb	DFIYVSQDPK	0.6805	0.0167777	Up
Q99JY0	Hadhb	KAQDEGHLSDIVPFK	0.4487	0.0446169	Up
P02088	Hbb-bs	YFDSFGDLSSASAIMGNAK	2.8812	0.00833503	Up
P02088	Hbb-bs	VITAFNDGLNHLDSLK	2.2638	0.00496275	Up
P17710	Hk1	FTTSDVAAIETDKEGVQNAK	0.7488	0.0879423	Up
P17710	Hk1	SQNVSMESEVYDTPENIVHGSGSQLFDHVAECLGDFMEK	0.7084	0.0343087	Up
P63017	Hspa8	VQVEYKGETK	0.8318	0.0122454	Up
P63017	Hspa8	YKAEDEKQR	0.7192	0.00823936	Up
P63017	Hspa8	LSKEDIER	0.6278	0.023008	Up
P63017	Hspa8	LDKSQIHDIVLVGGSTR	0.548	0.0527008	Up
P38647	Hspa9	AQFEGIVTDLIKR	0.81	0.0287122	Up
P38647	Hspa9	EQQIVIQSSGGLSKDDIENMVK	0.5924	0.0775863	Up
P38647	Hspa9	RYDDPEVQKDTK	0.4542	0.0850005	Up
Q60625	Icam5	CVATNAHGTDSR	0.5308	0.0561927	Up
Q60625	Icam5	GGLETSLRR	0.5296	0.0586322	Up
Q60625	Icam5	VECVGSEGASEGIVLPLVSSNSGPR	0.5258	0.0121856	Up
Q3UQ44	Iqgap2	IFYPETTDVYDRK	0.6589	0.0116236	Up
Q3UQ44	Iqgap2	LPYDVTTEQALTYPEVK	0.5153	0.0517322	Up
Q3UQ44	Iqgap2	QWVTLVVDVNECLDRK	0.4598	0.0253638	Up
Q3UQ44	Iqgap2	KAFLYEQTESVVK	0.4293	0.0774189	Up
P43406	Itgav	DYAKDDPLEFK	0.6424	0.038542	Up
P43406	Itgav	GVSSPDHIFLPIPNWEYKENPETEEDVGPIVQHIYELR	0.5215	0.0133456	Up
P43406	Itgav	QAHILLDCGEDNVCKPK	0.4845	0.0369516	Up
Q0VBD0	Itgb8	LGFGSYVDK	0.6036	0.0631405	Up
Q0VBD0	Itgb8	TVSPYISIHPER	0.5211	0.0489219	Up
Q0VBD0	Itgb8	VYGQYCEKDDFSCPYLHGDVCAGHGECEGGR	0.4941	0.0159765	Up
P06151	Ldha	DQLIVNLLKEEQAPQNK	0.4926	0.0719419	Up
P06151	Ldha	VHPISTMIK	0.4694	0.0376093	Up
P16125	Ldhb	IVADKDYSVTANSK	0.7054	0.0310202	Up
P16125	Ldhb	SADTLWDIQK	0.466	0.0839004	Up
P16125	Ldhb	SLADELALVDVLEDKLK	0.4309	0.0166701	Up
Q3UZ39	Lrrfip1	SAAENAEK	0.5102	0.0790094	Up
Q3UZ39	Lrrfip1	LKGQLEGR	0.455	0.0182486	Up
P31938	Map2k1	KLEELELDEQQRK	0.8841	0.0707222	Up
P31938	Map2k1	VGELKDDDFEK	0.7378	0.084582	Up
Q3TRR0	Map9	QKEEEAVAEK	0.9203	0.0205685	Up
Q3TRR0	Map9	REEALASFEAWK	0.5964	0.0763068	Up
Q3TRR0	Map9	QAISEYEK	0.4587	0.050919	Up
Q03141	Mark3	KSPAVPSSNTASGGMTR	0.7336	0.0124009	Up
Q03141	Mark3	NVSSEQKDENR	0.5495	0.0475946	Up
P04370	Mbp	GFKGAYDAQGTLSK	1.5027	0.0175669	Up
P04370	Mbp	DSHTRTTHYGSLPQK	0.4204	0.0545902	Up
P14152	Mdh1	EVGVYEALKDDSWLK	0.8553	0.00965046	Up
P14152	Mdh1	SQGTALEK	0.8147	0.0077969	Up
P14152	Mdh1	LGVTADDVK	0.451	0.0240484	Up
P12025	Mdk	YKFESWGACDGSTGTK	0.7496	0.0511821	Up
P12025	Mdk	VTKPCTSKTK	0.7359	0.0282458	Up
P21956	Mfge8	DFGHIQYVASYK	0.6273	0.0537771	Up
P21956	Mfge8	FELLGCELHGCSEPLGLK	0.438	0.0799182	Up
O35680	Mrps12	TQDLPGVK	0.6547	0.010631	Up
O35680	Mrps12	GKYDCGHVQK	0.5626	0.0135728	Up
Q9DC71	Mrps15	TLEAQIIALTVR	0.582	0.0237016	Up
Q9DC71	Mrps15	EKNEGVPENPSNAVPEK	0.5546	0.0117073	Up
O08601	Mttp	NILLSIGELPK	0.8529	0.0598878	Up
O08601	Mttp	NALLPEGIPLLLK	0.6776	0.0152709	Up
Q9EPN1	Nbea	TYNDLNQYPVFPWVLTNYESEELDLTLPGNFR	1.4074	0.00180572	Up
Q9EPN1	Nbea	MDPLNNINVDK	1.3465	0.0120063	Up
Q99LC3	Ndufa10	HYPEAGIQYSSTTTGDGRPLDIEFSGSCSLEK	0.7853	0.0186552	Up
Q99LC3	Ndufa10	VITVDGNICSGK	0.4595	0.0680794	Up
Q9DC69	Ndufa9	QPVYVADVSK	1.9305	0.000502254	Up
Q9DC69	Ndufa9	WLSSEIEETKPAK	0.6305	0.030494	Up
Q91VD9	Ndufs1	LVNQEVLADPLVPPQLTIK	0.6825	0.0243713	Up
Q91VD9	Ndufs1	FCYHER	0.5382	0.0954761	Up
Q91VD9	Ndufs1	YDHLGDSPK	0.5315	0.0662019	Up
Q01705	Notch1	LAVEGMLEDLINSHADVNAVDDLGK	0.6476	0.0159765	Up
Q01705	Notch1	EPLGEDSVGLKPLK	0.4822	0.0608445	Up
Q02819	Nucb1	YEMLKEHER	0.6857	0.0113127	Up
Q02819	Nucb1	EKLQAANAEDIK	0.502	0.0921876	Up
Q02819	Nucb1	TVEMSPAYTEEELKRFEEELAAR	0.4657	0.0184279	Up
Q9D0K2	Oxct1	VVVTMEHSAK	0.4734	0.0764263	Up
Q9D0K2	Oxct1	DGSVAIASKPR	0.4414	0.0933475	Up
Q9D0K2	Oxct1	AGGAGVPAFYTSTGYGTLVQEGGSPIK	0.4375	0.0385899	Up
P09103	P4hb	VLVGANFEEVAFDEKK	0.4629	0.0667041	Up
P09103	P4hb	LEEEDNVLVLK	0.4507	0.0249214	Up
Q3TVI8	Pbxip1	FRDFVDALEDSLEEVALK	0.9467	0.0328259	Up
Q3TVI8	Pbxip1	DFVDALEDSLEEVALK	0.7317	0.0365211	Up
Q3TVI8	Pbxip1	DNSPDALSSWEELLR	0.474	0.0395944	Up
Q01063	Pde4d	SDSDYDLSPK	0.5604	0.0397737	Up
Q01063	Pde4d	NSSIASDIHGDDLIVTPFAQVLASLR	0.5343	0.0214773	Up
P47857	Pfkm	AMNWMSGK	0.6565	0.0312593	Up
P47857	Pfkm	ALVFQPVTELKDQTDFEHR	0.5893	0.0266075	Up
P47857	Pfkm	SSYLNIVGLVGSIDNDFCGTDMTIGTDSALHRIV	0.5176	0.00495079	Up
P47857	Pfkm	GGLHTVAVMNVGAPAAGMN	0.4782	0.0499623	Up
P47857	Pfkm	SEWSDLLNDLQK	0.4215	0.0325389	Up
Q9DBJ1	Pgam1	YADLTEDQLPSCESLKDTIAR	1.0667	0.00369516	Up
Q9DBJ1	Pgam1	ALPFWNEEIVPQIK	0.4752	0.023582	Up
Q9DBJ1	Pgam1	SYDVPPPPMEPDHPFYSNISK	0.4534	0.031355	Up
P09411	Pgk1	ITLPVDFVTADKFDENAK	0.9639	0.0118149	Up
P09411	Pgk1	DCVGPEVENACANPAAGTVILLENLR	0.9476	0.00160243	Up
P09411	Pgk1	FCLDNGAK	0.619	0.0425122	Up
P09411	Pgk1	ELNYFAK	0.5988	0.0254475	Up
P09411	Pgk1	AAVPSIK	0.4783	0.041998	Up
P09411	Pgk1	ITLPVDFVTADK	0.4247	0.0695502	Up
O70161	Pip5k1c	DVLMQDFYVVESIFFPSEGSNLTPAHHFQDFR	1.1826	0.0545065	Up
O70161	Pip5k1c	AGLAEAPLVTGQPGPGHGK	0.5703	0.0313789	Up
Q6ZPQ6	Pitpnm2	MESPEPEESQDEIYQQSGSEFR	0.6967	0.079703	Up
Q6ZPQ6	Pitpnm2	SQLITDIIDIVKDPVPPSEYK	0.481	0.0290351	Up
Q8CJH3	Plxnb1	SGVAGHLILSDEDVTSELQGLWR	1.0843	0.0150676	Up
Q8CJH3	Plxnb1	DLTFDGTFEHLYVATQTTLVK	0.7609	0.0162037	Up
Q8CJH3	Plxnb1	EVAVEAQVECAPPPDVWCHIK	0.5134	0.0268826	Up
Q8CJH3	Plxnb1	DQGPEQWLWSFQPELGCLR	0.5111	0.0134772	Up
Q8CJH3	Plxnb1	VLDCDTISQAK	0.4734	0.0281741	Up
Q8CJH3	Plxnb1	EFTDLMTEMTDLTSDLLGSGIPFLDYK	0.4536	0.0567786	Up
Q8CJH3	Plxnb1	NLWLFQDGPR	0.4266	0.084869	Up
Q9CXG3	Ppil4	DFIIQTGDPTGTGR	0.572	0.0116236	Up
Q9CXG3	Ppil4	SAEEVEEIKAEK	0.5246	0.0299798	Up
Q9CXG3	Ppil4	IGADEEIDDFKGR	0.5081	0.0193248	Up
P20444	Prkca	KGTEELYAIK	0.8892	0.0401803	Up
P20444	Prkca	GAENFDKFFTR	0.6372	0.0385301	Up
Q5DTT2	Psd	AASEELDTIEAALAQAGSTEDGCPPPHSSPSLRPK	0.4288	0.0731139	Up
Q5DTT2	Psd	MAQGAMR	0.425	0.0235222	Up
P62196	Psmc5	EELQLLQEQGSYVGEVVR	0.6285	0.0556306	Up
P62196	Psmc5	VHVTQEDFEMAVAK	0.4864	0.0444136	Up
B9EKR1	Ptprz1	QSPINIDEDLTQVNVNLKK	1.0517	0.0319649	Up
B9EKR1	Ptprz1	KLVEEIGWSYTGALNQK	0.7823	0.0536694	Up
B9EKR1	Ptprz1	VTLMSEEHK	0.7528	0.0298841	Up
B9EKR1	Ptprz1	ALSILFEVGVEENLDYK	0.6346	0.0324791	Up
B9EKR1	Ptprz1	FSSFEEAVK	0.6002	0.0761872	Up
B9EKR1	Ptprz1	FSEQGLLK	0.5979	0.0669553	Up
B9EKR1	Ptprz1	VISTPPTPIFPISDDIGAIPIK	0.5097	0.0904895	Up
B9EKR1	Ptprz1	YPICNSPK	0.5092	0.0770243	Up
B9EKR1	Ptprz1	ASLENTFIHNTGK	0.4224	0.0269304	Up
Q3UEB3	Puf60	MENGQSTGTK	0.7803	0.0203293	Up
Q3UEB3	Puf60	VIIYQEK	0.5055	0.0299917	Up
Q3UEB3	Puf60	NMVDPK	0.4815	0.0899992	Up
Q3UEB3	Puf60	IFVEFSMASETHK	0.4594	0.0311278	Up
Q5U3K5	Rabl6	VEVWDVVDKGK	0.6062	0.0119106	Up
Q5U3K5	Rabl6	GTPPWSDGLTTDDSERPQEGKDK	0.5651	0.0402401	Up
Q5U3K5	Rabl6	GDGLKTENDPQEAESELALDAEFLDVYK	0.5411	0.030506	Up
Q5U3K5	Rabl6	TTDDVVKVEVWDVVDK	0.5319	0.0286524	Up
Q5U3K5	Rabl6	TENDPQEAESELALDAEFLDVYK	0.509	0.0478696	Up
Q5U3K5	Rabl6	RGDGLKTENDPQEAESELALDAEFLDVYK	0.4821	0.0303864	Up
Q5U3K5	Rabl6	KFVEEYIPTQEIQVTSIHWNYK	0.4575	0.024754	Up
Q5U3K5	Rabl6	ESSDEDRDSKLPSK	0.4502	0.0326824	Up
E9Q912	Rap1gds1	LQLVEAGLVECLLEIVQQK	0.6374	0.0583691	Up
E9Q912	Rap1gds1	EQFASTNIAEELVK	0.5123	0.0343685	Up
Q0VG62	Rbis	AKPVTTNLK	0.4838	0.0223384	Up
Q0VG62	Rbis	INIMNHEK	0.4759	0.0521627	Up
Q9D7S7	Rpl22l1	FHLDLTHPVEDGIFDSGNFEQFLR	0.4996	0.0309245	Up
Q9D7S7	Rpl22l1	VVASDKETYELR	0.4761	0.0406826	Up
Q6ZPE2	Sbf1	WFVLDK	0.7063	0.0150078	Up
Q6ZPE2	Sbf1	GLHVMVPDIVQMHIETLEAVHR	0.5897	0.0395944	Up
Q6ZPE2	Sbf1	NPPTFFVAVLTDINSER	0.5132	0.0764144	Up
Q6ZPE2	Sbf1	NENPYPAVAMHK	0.488	0.0337467	Up
Q91V61	Sfxn3	NLLLSGEQLEASR	1.0403	0.00196118	Up
Q91V61	Sfxn3	ELQVGIPVTDEAGQR	0.6331	0.00229602	Up
P43006	Slc1a2	IIAIKDLEVVAR	0.5637	0.0142186	Up
P43006	Slc1a2	NLFPENLVQACFQ	0.4355	0.0737716	Up
O88343	Slc4a4	AIATLMSDEVFHDIAYK	0.5794	0.0720256	Up
O88343	Slc4a4	ISENYSDKSDVENADESSSSILKPLISPAAER	0.5164	0.0594215	Up
Q62417	Sorbs1	SQPSLDLCSYQALYSYVPQNDDELELR	0.9545	0.00367124	Up
Q62417	Sorbs1	LAPVQVLEYGEAIAK	0.4777	0.0440309	Up
Q9EPR5	Sorcs2	VTTVITYNK	0.5516	0.0716908	Up
Q9EPR5	Sorcs2	QEQGDVLTTK	0.517	0.0469966	Up
P70663	Sparcl1	KIYLDEKR	1.9607	0.00942324	Up
P70663	Sparcl1	WEGNREQSDDTLEESSQPTQISK	1.5352	0.0371907	Up
P70663	Sparcl1	IYLDEKR	1.3618	0.0250649	Up
P70663	Sparcl1	HQSEQGNQGQESDSEAEGEDKAAGSK	1.3389	0.0590866	Up
P70663	Sparcl1	EAADNQEAKK	1.0571	0.073066	Up
P70663	Sparcl1	CRLEGTK	0.7282	0.0301472	Up
P70663	Sparcl1	DKHITLK	0.6534	0.0114921	Up
P70663	Sparcl1	TDPQGKPHCVCQDPETCPPAK	0.5546	0.010643	Up
P70663	Sparcl1	GKESQEQPVSDSHQQPNESSK	0.5374	0.046028	Up
P70663	Sparcl1	EWGHCFGIKEEDIDENLLF	0.51	0.0907645	Up
P70663	Sparcl1	MHSLSYYLK	0.47	0.0211664	Up
P70663	Sparcl1	EHSAGSCTNFQCK	0.4534	0.0085742	Up
P70663	Sparcl1	EHIPHTEQQDQEGK	0.4499	0.0246105	Up
P08032	Spta1	VEADDHQGFVPAVYVR	0.7758	0.0517441	Up
P08032	Spta1	SNGADLTAFLTLLAK	0.5213	0.0638341	Up
P61264	Stx1b	IEYNVEHSVDYVER	0.57	0.073652	Up
P61264	Stx1b	IEYNVEHSVDYVERAVSDTKKAVKYQ	0.4527	0.0203772	Up
O08599	Stxbp1	GFDPSSPVLHELTFQAMSYDLLPIENDVYKYETSGIGEAR	0.7616	0.00522583	Up
O08599	Stxbp1	IMHDVIKK	0.6577	0.0337467	Up
O08599	Stxbp1	VSFEDQAPTME	0.5474	0.0629133	Up
O08599	Stxbp1	LDAYKADDPTMGEGPDK	0.5214	0.0939574	Up
O08599	Stxbp1	REPLPSLEAVYLITPSEK	0.5129	0.0229841	Up
O08599	Stxbp1	NGITEENLNK	0.4603	0.0335195	Up
O08599	Stxbp1	SVHSLISDFKDPPTAK	0.4199	0.0220394	Up
O88935	Syn1	VKVDNQHDFQDIASVVALTKTYATAEPFIDAKYDV	0.8016	0.0628176	Up
O88935	Syn1	DHIIEVVGSSMPLIGDHQDEDKQLIVELVVNK	0.5099	0.031941	Up
Q8C7M3	Trim9	MTTDFDLSLDNSPLLQSIHQLDFVQVK	0.7673	0.0295134	Up
Q8C7M3	Trim9	NVQVTLHTGLPVPDFYSSR	0.4729	0.0528324	Up
Q8C7M3	Trim9	ASSPVPATPILQLEECCTHNNSATLSWK	0.4303	0.0140272	Up
Q9EP53	Tsc1	QLLVLGEVNELYLEQLQSK	0.8895	0.0581778	Up
Q9EP53	Tsc1	DTMVTQLHSQIR	0.7264	0.00487904	Up
Q61187	Tsg101	MKEEMDGAQAELNALKR	1.0701	0.00632601	Up
Q61187	Tsg101	QILNLYAEENAIEDTIFYLGEALR	0.577	0.0878108	Up
P26369	U2af2	LGGLTQAPGNPVLAVQINQDKNFAFLEFR	0.7251	0.0791409	Up
P26369	U2af2	QLNENKQER	0.7195	0.0136207	Up
P26369	U2af2	DSATGLSK	0.6367	0.0200065	Up
P26369	U2af2	SIEIPRPVDGVEVPGCGK	0.5727	0.0651137	Up
Q9R0P9	Uchl1	QIEELKGQEVSPK	0.63	0.0259618	Up
Q9R0P9	Uchl1	QFLSETEK	0.4557	0.0907884	Up
Q9DB77	Uqcrc2	IIENLHDVAYK	0.5204	0.0403956	Up
Q9DB77	Uqcrc2	GGLGLAGAK	0.4682	0.0463389	Up
Q8BX70	Vps13c	NIFSKNK	0.7175	0.0742738	Up
Q8BX70	Vps13c	SIALDSEPKPFIDVSVITR	0.5641	0.0977243	Up
Q8BX70	Vps13c	AVSIVGNEVFR	0.4319	0.0850842	Up
Q923D5	Wbp11	LYEKENPDIYK	0.6861	0.0223623	Up
Q923D5	Wbp11	KLEVEYEQK	0.4804	0.0874161	Up
Q8VHQ9	Acot11	ACESFLLDNR	-0.4974	0.0290351	Down
Q8VHQ9	Acot11	ALATFVAHR	-0.5575	0.0613348	Down
P57780	Actn4	QLETIDQLHLEYAK	-0.4702	0.0251486	Down
P57780	Actn4	LSGSNPYTTVTPQIINSK	-0.6454	0.036832	Down
Q9QYC0	Add1	GSDSIAYDKGEK	-0.4763	0.0163233	Down
Q9QYC0	Add1	EYQPHVIVSTTGPNPFNTLTDR	-0.7156	0.0665367	Down
Q9QYC0	Add1	ELEEYRR	-0.7382	0.0421893	Down
Q9QYC0	Add1	NMAPDLR	-0.8322	0.064456	Down
Q8BXK8	Agap1	ATAEEDLR	-0.4243	0.0955838	Down
Q8BXK8	Agap1	TKPSLDSTR	-1.4989	0.000633797	Down
P17426	Ap2a1	QIVSEMLR	-0.4677	0.0386497	Down
P17426	Ap2a1	GPGAASALDDSRR	-0.5056	0.0420578	Down
P17427	Ap2a2	TVFEALQAPACHENLVK	-0.5251	0.00661301	Down
P17427	Ap2a2	AKHPMDTEITK	-0.6167	0.0246822	Down
Q6DFV3	Arhgap21	YIPLIVDICCK	-0.4291	0.0690241	Down
Q6DFV3	Arhgap21	QTPQPLR	-0.7323	0.0393432	Down
Q6DFV3	Arhgap21	GVGPVSQFK	-2.9317	2.39169e-05	Down
Q6PAJ1	Bcr	AAQPPDGAAEPR	-0.4939	0.0879901	Down
Q6PAJ1	Bcr	SSESSCGLDGDYEDAELNPR	-0.5734	0.0346197	Down
Q6PAJ1	Bcr	RLEQEVNQER	-0.8109	0.0105473	Down
O08539	Bin1	IAENNDLLWMDYHQK	-0.5163	0.0260813	Down
O08539	Bin1	LSECLQEVYEPEWPGRDEANK	-0.59	0.00447245	Down
O88738	Birc6	AVEEDSR	-0.5368	0.09092	Down
O88738	Birc6	DLNGILLLDTALQTPVSK	-0.8608	0.0762111	Down
P14106	C1qb	NSLLGIEGANSIFTGFLLFPDMDA	-0.6522	0.00784473	Down
P14106	C1qb	VITNANENYEPR	-0.745	0.00729464	Down
Q3UHL1	Camkv	DTSNVVR	-0.5259	0.0480968	Down
Q3UHL1	Camkv	GEEATGCAQESQR	-0.5301	0.0288318	Down
P47757	Capzb	SVQTFADK	-0.4799	0.0772873	Down
P47757	Capzb	DIVNGLR	-0.5956	0.00627818	Down
P47757	Capzb	DETVSDCSPH	-0.6786	0.074525	Down
P47757	Capzb	LVEDMENK	-0.9929	0.00715114	Down
Q9ERQ8	Car7	TVVSGGPLEGPYR	-0.438	0.0925583	Down
Q9ERQ8	Car7	AQFSCFNPK	-0.4904	0.0941009	Down
Q6P9K8	Caskin1	EQELVQAVK	-0.484	0.0355883	Down
Q6P9K8	Caskin1	SLPQSPTHR	-0.9342	0.00217643	Down
Q6P9K8	Caskin1	APAGTDK	-1.1376	0.00264281	Down
Q6P9K8	Caskin1	RASDLAGSVDTGSAGSVK	-1.5563	0.0947586	Down
Q6A065	Cep170	SSESELPK	-0.4979	0.0284013	Down
Q6A065	Cep170	SDSEATISR	-0.7828	0.0222666	Down
Q9CRB9	Chchd3	AAEEVEAK	-0.4587	0.0217643	Down
Q9CRB9	Chchd3	VTFEADENENITVVK	-0.4739	0.0147447	Down
Q80YA9	Cnksr2	GLDDCLQQYIK	-0.4208	0.0469847	Down
Q80YA9	Cnksr2	SWQDLIETPLTSSGLHYLQ	-0.4687	0.0138	Down
Q8CIE6	Copa	GYPEVALHFVK	-0.6185	0.0747163	Down
Q8CIE6	Copa	GYPEVALHFVKDEK	-0.7045	0.00394628	Down
Q9WUM4	Coro1c	HGYIPGK	-0.7279	0.0237494	Down
Q9WUM4	Coro1c	QLALWNPK	-0.7371	0.0915179	Down
Q9WUM4	Coro1c	NILDSKPAANK	-0.7678	0.0349545	Down
Q9WUM4	Coro1c	ETICSQDER	-0.9678	0.000861007	Down
Q501J6	Ddx17	CTYLVLDEADR	-2.6024	2.39169e-05	Down
Q501J6;Q61656	Ddx17	GVEICIATPGR	-0.4395	0.0829437	Down
Q501J6;Q61656	Ddx17	GDGPICLVLAPTR	-0.5541	0.0663813	Down
Q91WG7	Dgkg	WYLEVMPR	-0.6303	0.0104636	Down
Q91WG7	Dgkg	CCVQDLSDQLLEVVGLEGAMEMGQIYTGLK	-0.699	0.0121856	Down
Q91WG7	Dgkg	EGASSSEPNVSDYNSDNAAK	-0.7947	0.00600313	Down
Q8BMF4	Dlat	GFDVASVM	-0.4942	0.0622915	Down
Q8BMF4	Dlat	NYTLDLAAAAAPQAAPAAAPAPA	-0.8677	0.0159047	Down
Q8BMF4	Dlat	GLETIASDVVSLASKAREGKL	-0.8687	0.0144338	Down
Q9WV69	Dmtn	FPAAQPPDPNQPAK	-0.4427	0.0816402	Down
Q9WV69	Dmtn	IETDYWPCPPSLAVVETEWR	-0.589	0.0122454	Down
Q8K1M6	Dnm1l	SVTDSIRDEYAFLQK	-0.4659	0.0260335	Down
Q8K1M6	Dnm1l	TLAVITK	-0.5748	0.0038267	Down
P59764	Dock4	LYDLHLK	-0.4226	0.0183442	Down
P59764	Dock4	EYSSVFSHGVSITR	-2.1374	0.000263086	Down
O08553	Dpysl2	SAAEVIAQAR	-0.431	0.0104038	Down
O08553	Dpysl2	GLYDGPVCEVSVTPK	-0.4533	0.00911233	Down
O08553	Dpysl2	ILDLGITGPEGH	-0.454	0.0383268	Down
O08553	Dpysl2	GIQEEMEALVK	-0.4646	0.015809	Down
O08553	Dpysl2	DRFQLTDSQIYEVLSVIR	-0.5514	0.0339619	Down
O08553	Dpysl2	GTVVYGEPITASLGTDGSHYWSK	-0.6334	0.00301352	Down
O08553	Dpysl2	GSPLVVISQGK	-0.6456	0.00160243	Down
O08553	Dpysl2	DHGVNSFLVYMAFK	-0.7154	0.0400607	Down
Q03137	Epha4	ALSTDASCAK	-0.5945	0.0408022	Down
Q03137	Epha4	TYVDPFTYEDPNQAVR	-0.6397	0.0956675	Down
Q6PH08	Erc2	QLQDLTEEK	-0.4714	0.0839602	Down
Q6PH08	Erc2	KESELLALQTK	-3.0209	2.39169e-05	Down
Q6PH08	Erc2	EKENIHLR	-3.6372	1.19584e-05	Down
A2AQ25	Etl4	GDGLVAPR	-0.6089	0.0631405	Down
A2AQ25	Etl4	EEPHKLDSLLK	-0.6095	0.0199227	Down
A2AQ25	Etl4	IPYGGSR	-0.7293	0.0565156	Down
A2AQ25	Etl4	LSSLPVSR	-0.8095	0.0703634	Down
Q60634	Flot2	TDKELIATVR	-0.6354	0.0437439	Down
Q60634	Flot2	KIGEAEAAVIEAMGK	-0.7072	0.0031929	Down
Q61553	Fscn1	NASCYFDIEWCDRR	-0.4714	0.0414958	Down
Q61553	Fscn1	PADEIAVDR	-0.4757	0.0966959	Down
P35922;Q61584;Q9WVR4	Fxr1	LQIDEQLR	-0.6917	0.0617533	Down
Q61584	Fxr1	GFLEFVEDFIQVPR	-0.6324	0.0253878	Down
Q8R3R8	Gabarapl1	EDHPFEYR	-0.4895	0.0234983	Down
Q8R3R8	Gabarapl1	VPDLDKR	-1.4369	0.00356361	Down
P23242	Gja1	QASEQNWANYSAEQNR	-0.4726	0.0345599	Down
P23242	Gja1	QVDCFLSR	-0.6767	0.0584409	Down
Q61627	Grid1	DSHWVFVNEEISDPEILDLVHSALGR	-0.6598	0.0472956	Down
Q61627	Grid1	TPIPMSFQPVPGGVLPEALDTSHGTSI	-0.7732	0.0127836	Down
O88569	Hnrnpa2b1	TLETVPLER	-0.4334	0.064743	Down
O88569	Hnrnpa2b1	DYFEEYGK	-0.6297	0.0210588	Down
Q8BG05	Hnrnpa3	GFAFVTFDDHDTVDK	-0.4713	0.019863	Down
Q8BG05	Hnrnpa3	EDTEEYNLR	-1.7715	0.0377647	Down
P61979	Hnrnpk	GGDLMAYDR	-0.5433	0.0847853	Down
P61979	Hnrnpk	IILDLISESPIK	-0.7862	0.00572809	Down
Q9D0E1	Hnrnpm	ISGAGMER	-0.4494	0.0613826	Down
Q9D0E1	Hnrnpm	QGGGGAGGSVPGIER	-0.4829	0.0955598	Down
Q9D0E1	Hnrnpm	EDPDGEHAR	-0.5361	0.00882532	Down
P20029	Hspa5	ETAEAYLGK	-0.5004	0.0157014	Down
P20029	Hspa5	EFFNGK	-0.7037	0.0167418	Down
Q9JKR6	Hyou1	GVGESFK	-0.5613	0.0795236	Down
Q9JKR6	Hyou1	TLGGLEMELR	-0.57	0.0866508	Down
Q9JKR6	Hyou1	LPATEKPVLLSK	-0.5882	0.0450952	Down
Q9JKR6	Hyou1	FPEHELIVDPQR	-0.592	0.0343327	Down
Q9JKR6	Hyou1	EVEEEPGLR	-0.6543	0.0776461	Down
Q9JKR6	Hyou1	AVLQAAR	-0.9367	0.0410772	Down
Q9JKR6	Hyou1	VPGPVQQALQSAEMSLDQIEQVILVGGATR	-2.2606	0.00398216	Down
Q3TES0	Iqsec3	GVDDGADIPR	-0.4528	0.0372625	Down
Q3TES0	Iqsec3	YGGHLVSR	-0.6862	0.00398216	Down
P02469	Lamb1	NFLTEDSADLDSIEAVANEVLK	-0.4334	0.0282219	Down
P02469	Lamb1	AMDFDRDVLSALAEVEQLSK	-0.45	0.0116116	Down
P02469	Lamb1	TEESADAR	-0.949	0.0174593	Down
Q9D0F3	Lman1	GPHLVQSDGTVPFWAHAGNAIPSADQIR	-0.4326	0.0245028	Down
Q9D0F3	Lman1	GPHLVQSDGTVPFWAHAGN	-0.4582	0.0172799	Down
Q8C052	Map1s	EAAAGPQGQHEER	-0.5074	0.0146132	Down
Q8C052	Map1s	GPQPSCPTVLFEK	-0.5225	0.070196	Down
Q8K310	Matr3	GPGPLQER	-0.6862	0.0526291	Down
Q8K310	Matr3	SFQQSSLGR	-0.725	0.0437439	Down
Q8BI84	Mia3	DSTEVPDGSVSGPK	-0.4558	0.0826208	Down
Q8BI84	Mia3	TNDVKDSETDPELVITGEEKDIQESR	-0.529	0.0214654	Down
Q8BI84	Mia3	SIEEEEDVSVSSSHQR	-0.5821	0.00498667	Down
Q8CJ19	Mical3	THPVSEYEFEVIIGGDGR	-0.4397	0.0348827	Down
Q8CJ19	Mical3	SHTAQSQGK	-0.6299	0.0226493	Down
Q8CJ19	Mical3	GTSQVSSPSQPPEK	-0.9398	0.0117193	Down
Q9Z0E0	Ncdn	GDPDDAAR	-0.5032	0.034799	Down
Q9Z0E0	Ncdn	EAPDGCPDHVLR	-0.5314	0.0215013	Down
P19246	Nefh	WEMAAQLR	-0.4397	0.0803248	Down
P19246	Nefh	IGFGPSPFSLTEGLPK	-0.4709	0.0594215	Down
P19246	Nefh	QREEAEAAAR	-0.4739	0.0552121	Down
P19246	Nefh	SAQEEITEYR	-0.4977	0.0974373	Down
P19246	Nefh	IGFGPSPF	-0.517	0.0504646	Down
P19246	Nefh	LEQEHLLEDIAHVR	-0.538	0.00762948	Down
P19246	Nefh	ETPTEKPK	-0.6287	0.0188106	Down
P19246	Nefh	EQLQALNDR	-0.73	0.00393432	Down
P19246	Nefh	AVASEEETPAK	-1.9329	0.000705548	Down
O08919	Numbl	YLGHVEVEESR	-0.5524	0.0907167	Down
O08919	Numbl	GTCSFPVR	-0.6121	0.0859572	Down
O08919	Numbl	RTDFQVK	-0.6201	0.0301592	Down
P29341	Pabpc1	AVTEMNGR	-0.5259	0.0540043	Down
P29341	Pabpc1	GFGFVCF	-0.6279	0.0279469	Down
Q9JHU2	Palmd	SGPQCSSPTCQEETEDVR	-0.4877	0.0417469	Down
Q9JHU2	Palmd	VYEDRQK	-0.5529	0.0890784	Down
Q9JHU2	Palmd	SMVQQVEEMVHTQQK	-0.7309	0.0157253	Down
Q9QXV0	Pcsk1n	GEAAGAVQELAR	-0.4889	0.0615859	Down
Q9QXV0	Pcsk1n	AEAQEAEDQQAR	-0.5392	0.0137522	Down
P27773	Pdia3	DASVVGFFR	-0.579	0.0663215	Down
P27773	Pdia3	ALEQFLQEYFDGNLK	-0.7259	0.01093	Down
P27773	Pdia3	RLAPEYEAAATR	-2.4214	3.58753e-05	Down
Q922R8	Pdia6	GESPVDYDGGR	-0.4957	0.0743934	Down
Q922R8	Pdia6	GSFSEQGINEFLR	-0.6686	0.0613109	Down
P12382	Pfkl	HGKPISSSYVK	-0.4448	0.056683	Down
P12382	Pfkl	FDEAIQLR	-0.9719	0.00160243	Down
Q3UIL6	Plekha7	LLQEDLVHIR	-0.5987	0.0286644	Down
Q3UIL6	Plekha7	EEAVLGSIPLPSYVISPVAPEDR	-1.9771	0.000107626	Down
A2AJ88	Pnpla7	QIEDLWLPYFAITTDITASAMR	-0.4291	0.0506081	Down
A2AJ88	Pnpla7	LGSAALDSIHEYR	-3.241	2.39169e-05	Down
Q91ZW2	Pofut1	STATPLTMTMCLPDLK	-0.4274	0.0201619	Down
Q91ZW2	Pofut1	LEPLQAYHR	-0.4731	0.0260813	Down
Q6R891	Ppp1r9b	AAGAPQVN	-0.7893	0.0173756	Down
Q6R891	Ppp1r9b	ETQAQYQALER	-0.844	0.00117193	Down
Q6R891	Ppp1r9b	NEDVDPMAASAEYELEKR	-0.87	0.00191335	Down
P63328	Ppp3ca	AVPFPPSHR	-0.7961	0.0109778	Down
P63328	Ppp3ca	IITEGASILR	-0.8464	0.00289394	Down
Q80Y24	Prickle2	HFCCFECETVLGGQR	-0.4757	0.0219198	Down
Q80Y24	Prickle2	GSMESLALSNATGLSAEGGAK	-0.524	0.0806955	Down
Q99PV0	Prpf8	GTYFPTWEGLFWEK	-0.4587	0.0218122	Down
Q99PV0	Prpf8	DGPYITAEEAVAVYTTTVHWLESR	-0.8147	0.0030494	Down
Q2PFD7	Psd3	LEWAVDDEEKK	-2.2476	7.17506e-05	Down
Q2PFD7	Psd3	VPESACPVSSSSAGSHNPVDR	-2.6021	2.39169e-05	Down
O35295	Purb	GGGGGGGGGPGGFQPAPRGGGGGGGGP	-0.4582	0.0281621	Down
O35295	Purb	GGGGGGGGGPGGFQPAPR	-0.4582	0.0281621	Down
Q99NE5	Rims1	SGSIEQASLVVEER	-0.4267	0.0192411	Down
Q99NE5	Rims1	GDLDYWLDPATWH	-0.6304	0.0589312	Down
Q99NE5	Rims1	GSLADVVGHLR	-0.8452	0.00251127	Down
P62889	Rpl30	KSEIEYYAMLAK	-0.4546	0.0248496	Down
P62889	Rpl30	SMPEQTGEK	-0.6275	0.00898078	Down
P47911	Rpl6	VLATVTK	-0.5766	0.0774069	Down
P47911	Rpl6	AVDLQILPK	-0.6081	0.0426916	Down
P14148	Rpl7	QIFNGTFVK	-0.4679	0.0945673	Down
P14148	Rpl7	TTHFVEGGDAGNREDQINR	-0.4728	0.0258422	Down
P14148	Rpl7	IALTDNSLIAR	-0.5611	0.0888272	Down
P14148	Rpl7	FGIICMEDLIHEIYTVGK	-0.7129	0.00351578	Down
P62918	Rpl8	ASGNYATVISHNPETK	-0.5084	0.00682826	Down
P62918	Rpl8	VISSANR	-0.815	0.0930366	Down
P63325	Rps10	KDVHMPK	-0.4866	0.0741423	Down
P63325	Rps10	EQFAWR	-1.3807	0.0553675	Down
P14131	Rps16	LLEPVLLLGK	-0.4826	0.0705189	Down
P14131	Rps16	ALVAYYQK	-0.5054	0.0826208	Down
P62908	Rps3	AELNEFLTR	-0.6648	0.0907525	Down
P62908	Rps3	ACYGVLR	-1.1497	0.0172321	Down
E9Q401	Ryr2	MVANCCR	-0.4716	0.0436244	Down
E9Q401	Ryr2	AAISDQER	-0.5564	0.0600313	Down
E9Q401	Ryr2	YVDEAHQYILEFDGGSR	-0.565	0.0472956	Down
E9Q401	Ryr2	ERPEEQAPR	-0.6565	0.0150676	Down
E9Q401	Ryr2	AIDMSNVTLSR	-0.6904	0.00782081	Down
Q9JLC8	Sacs	LQPSQLSSNLYTK	-0.4579	0.0483479	Down
Q9JLC8	Sacs	LSVSVIDSSDEATIR	-0.5082	0.0657355	Down
Q9JLC8	Sacs	EQEGSDLAPQEQLEQVLNMLNVNLDPPLDK	-0.5288	0.0153427	Down
Q9JLC8	Sacs	SVDDGITLYQENITNACYK	-0.5533	0.0224938	Down
Q80U72	Scrib	GPSATTGGK	-0.6118	0.0737357	Down
Q80U72	Scrib	LLEVNQQSLLGLTHAEAVQLLR	-0.9416	0.0034799	Down
Q8C1B7	Septin11	FESDPATHNEPGVR	-0.4909	0.0197912	Down
Q8C1B7	Septin11	SYELQESNVR	-0.5566	0.0216089	Down
Q80UG5	Septin9	DITSNIHFEAYR	-0.5379	0.0279349	Down
Q80UG5	Septin9	EFDEDAEDR	-0.6346	0.00697177	Down
Q8VD37	Sgip1	GPSPLTMGAQDTLPVAAAFTETVNAYFK	-0.4692	0.0219437	Down
Q8VD37	Sgip1	ECGLGQR	-3.9418	3.58753e-05	Down
Q812A2	Srgap3	LSQISEDVIR	-0.4374	0.0427634	Down
Q812A2	Srgap3	ALTEGLSMR	-0.5082	0.0114921	Down
Q812A2	Srgap3	CLEQQSESR	-0.568	0.027325	Down
Q812A2	Srgap3	ELERQNTVKQAPDVVLDTLEP	-0.5953	0.0172321	Down
Q9R1Q8	Tagln3	KAQQNR	-0.6294	0.0338902	Down
Q9R1Q8	Tagln3	GFSEEQLR	-0.7474	0.0600792	Down
Q9R1Q8	Tagln3	DDGCYR	-0.9695	0.000239169	Down
Q9JKK7	Tmod2	EKPVETR	-0.4773	0.0138479	Down
Q9JKK7	Tmod2	QKDQTQK	-0.4806	0.0215132	Down
Q8BRH0	Tmtc3	FDNPAAVSPTPTR	-0.4421	0.0118747	Down
Q8BRH0	Tmtc3	VQVIQSQLPVFTR	-0.7336	0.0232113	Down
Q8BRH0	Tmtc3	LEEADQLYR	-1.7407	0.00548892	Down
P58771	Tpm1	SIDDLEEK	-0.659	0.0806357	Down
P58771	Tpm1	LVIIESDLER	-0.6964	0.0519235	Down
P21107	Tpm3	HIAEEADR	-0.563	0.0810782	Down
P21107	Tpm3	LVIIEGDLER	-0.7357	0.0246105	Down
Q6IRU2	Tpm4	ELDGERER	-0.5158	0.0951652	Down
Q6IRU2	Tpm4	TIDDLEEK	-0.5727	0.073927	Down
Q6IRU2	Tpm4	AEGDAAALNR	-1.0486	0.0115638	Down
Q9EQH3	Vps35	AELAELPLR	-0.5202	0.0531433	Down
Q9EQH3	Vps35	KHFGAGGNQR	-0.6425	0.00700764	Down
P62259	Ywhae	EDLVYQAK	-3.1558	8.3709e-05	Down
P62259	Ywhae	KEAAENSLVAYK	-4.8194	3.58753e-05	Down
