## supplementary table s4 for "Astrocyte-secreted Cathepsin D regulates hippocampal memory through extracellular matrix remodeling"

### Sheet: Sheet1
Supplemental Table 4. 203 DEPs that showed altered protein abundances in the astrocyte-conditioned medium of glutamate-treated astrocytes compared to untreated astrocytes. UniProt accessions, gene symbols, peptide sequences, log2-fold changes and P-values of the differentially expressed peptides are shown.
UniProt accession	Gene symbol	Peptide	log2-Fold change	P-value	DEP	Detection
P28271	Aco1	AVLAESYER	NA	NA	Up	Glutamate-treated only
P28271	Aco1	INPVCPADLVIDHSIQVDFNR	NA	NA	Up	Glutamate-treated only
Q9QYR9	Acot2	DGLLDVVEALQSPLVDKK	1.4584	0.0509587	Up	Both
Q9QYR9	Acot2	DGLLDVVEALQSPLVDK	2.3634	0.0818821	Up	Both
Q99JY9	Actr3	TLTGTVIDSGDGVTHVIPVAEGYVIGSCIK	1.9586	0.025365	Up	Both
Q99JY9	Actr3	GVDDLDFFIGDEAIEKPTYATK	0.6539	0.0774142	Up	Both
Q99JY9	Actr3	FMEQVIFK	NA	NA	Up	Glutamate-treated only
P45376	Akr1b1	YKPAVNQIECHPYLTQEK	0.643	0.0717678	Up	Both
P45376	Akr1b1	GIVVTAYSPLGSPDRPWAKPEDPSLLEDPR	NA	NA	Up	Glutamate-treated only
P48036	Anxa5	GLGTDEDSILNLLTSR	1.7747	0.0348813	Up	Both
P48036	Anxa5	ETSGNLEQLLLAVVK	0.993	0.0619349	Up	Both
P17426	Ap2a1	LLGFGSALLDNVDPNPENFVGAGIIQTK	3.8634	0.00388742	Up	Both
P17426	Ap2a1	ALQVGCLLR	1.3212	0.0144767	Up	Both
Q9DBG3	Ap2b1	KPSETQELVQQVLSLATQDSDNPDLR	1.4333	0.0300264	Up	Both
Q9DBG3	Ap2b1	LAPPLVTLLSGEPEVQYVALR	1.796	0.0348989	Up	Both
Q9DBG3	Ap2b1	IQPGNPNYTLSLK	0.8449	0.0772911	Up	Both
P28352	Apex1	LDYFLLSHSLLPALCDSK	1.6481	0.0656113	Up	Both
P28352	Apex1	QGFGELLQAVPLADSFR	0.61	0.0879332	Up	Both
P28352	Apex1	KPLVLCGDLNVAHEEIDLR	NA	NA	Up	Glutamate-treated only
P08226	Apoe	LQAEIFQAR	0.9984	0.00378188	Up	Both
P08226	Apoe	EGEPEVTDQLEWQSNQPWEQALNR	3.0842	0.00439754	Up	Both
P08226	Apoe	TANLGAGAAQPLRDR	1.1332	0.0105013	Up	Both
P08226	Apoe	ELEEQLGPVAEETR	0.828	0.0202111	Up	Both
P08226	Apoe	GWFEPIVEDMHR	1.7427	0.0275638	Up	Both
P08226	Apoe	KELEEQLGPVAEETR	1.54	0.0279156	Up	Both
P08226	Apoe	NEVHTMLGQSTEEIR	0.8283	0.0361302	Up	Both
P08226	Apoe	GRLEEVGNQAR	0.8457	0.0382058	Up	Both
P08226	Apoe	IQASVATNPIITPVAQENQ	1.0312	0.045277	Up	Both
P08226	Apoe	TANLGAGAAQPLR	0.594	0.0462973	Up	Both
P08226	Apoe	EHMEEVR	0.7344	0.0723835	Up	Both
P08226	Apoe	MEEQTQQIR	NA	NA	Up	Glutamate-treated only
Q99PT1	Arhgdia	LTLVCSTAPGPLELDLTGDLESFKK	0.9712	0.0508355	Up	Both
Q99PT1	Arhgdia	STAPGPLELDLTGDLESFKK	0.8344	0.0934213	Up	Both
P01887	B2m	DWSFYILAHTEFTPTETDTYACR	2.6695	0.0333333	Up	Both
P01887	B2m	ILAHTEFTPTETDTYACR	1.1907	0.0584697	Up	Both
P01887	B2m	DWSFYILAH	1.7986	0.0621284	Up	Both
Q8CG14	C1s1	ISDPLMYVGTMSVR	2.5641	0.0174142	Up	Both
Q8CG14	C1s1	YHGDPISCAK	1.0615	0.0444327	Up	Both
Q8CG14	C1s1	TTLLENAQR	2.6748	0.0509411	Up	Both
Q06138	Cab39	LLSAEFLEQHYDR	0.7508	0.0843799	Up	Both
Q06138	Cab39	NIQFEAFHVFK	NA	NA	Up	Glutamate-treated only
P0DP26	Calm1	EADIDGDGQVNYEEFVQMMTAK	3.5903	0.0110466	Up	Both
P0DP26	Calm1	EADIDGDGQVNYEEFVQMMTAK	4.5471	0.0323659	Up	Both
P0DP26	Calm1	EADIDGDGQVNYEEFVQMMTAK	2.178	0.0676693	Up	Both
P0DP26	Calm1	EADIDGDGQVNYEEFVQMMTAK	3.3544	0.075409	Up	Both
P0DP26	Calm1	VFDKDGNGYISAAELR	0.7132	0.0898505	Up	Both
P0DP26	Calm1	EADIDGDGQVNYEEFVQMMTAK	1.8368	0.0955849	Up	Both
P0DP26	Calm1	EADIDGDGQVNYEEFVQMMTAK	NA	NA	Up	Glutamate-treated only
P0DP26	Calm1	EADIDGDGQVNYEEFVQMMTAK	NA	NA	Up	Glutamate-treated only
P0DP26	Calm1	EADIDGDGQVNYEEFVQMMTAK	NA	NA	Up	Glutamate-treated only
P0DP26	Calm1	EADIDGDGQVNYEEFVQMMTAK	NA	NA	Up	Glutamate-treated only
O09165	Casq1	AYEDAAEEFHPYIPFFATFDSK	4.5551	0.00318382	Up	Both
O09165	Casq1	KLGLTEEDSVYVFK	1.1397	0.0680915	Up	Both
P80316	Cct5	LGFAGVVQEISFGTTK	2.4238	0.0216183	Up	Both
P80316	Cct5	IADGYEQAAR	1.174	0.0629727	Up	Both
P80316	Cct5	DVDFELIK	NA	NA	Up	Glutamate-treated only
P80317	Cct6a	NAIDDGCVVPGAGAVEVALAEALIK	1.6049	0.0228144	Up	Both
P80317	Cct6a	VLAQNSGFDLQETLVK	1.1599	0.0800176	Up	Both
P42932	Cct8	LATNAAVTVLR	1.1266	0.0906596	Up	Both
P42932	Cct8	AIAGTGANVIVTGGK	NA	NA	Up	Glutamate-treated only
Q9R0M0	Celsr2	LAQAPGLR	NA	NA	Up	Glutamate-treated only
Q9R0M0	Celsr2	SNHFFSLDPITGVVTTAEELDR	NA	NA	Up	Glutamate-treated only
P18760	Cfl1	NIILEEGKEILVGDVGQTVDDPYTTFVK	3.6765	0.004292	Up	Both
P18760	Cfl1	NIILEEGKEILVGDVGQTVDDPYTTFVK	2.5872	0.00445031	Up	Both
P18760	Cfl1	EILVGDVGQTVDDPYTTFVK	1.2222	0.0199296	Up	Both
P18760	Cfl1	KAVLFCLSEDKK	NA	NA	Up	Glutamate-treated only
P18760	Cfl1	MLPDKDCR	NA	NA	Up	Glutamate-treated only
Q9Z1Q5	Clic1	KFLDGNELTLADCNLLPK	3.0208	0.0432366	Up	Both
Q9Z1Q5	Clic1	LAALNPESNTSGLDIFAK	0.9775	0.0545295	Up	Both
Q9ER65	Clstn2	YEQVLHHLR	2.751	0.0329815	Up	Both
Q9ER65	Clstn2	DVNEFAPTFK	NA	NA	Up	Glutamate-treated only
Q06890	Clu	QQSQVLDAMQDSFAR	3.2182	0.00576957	Up	Both
Q06890	Clu	ASGIIDTLFQDR	1.5776	0.00754617	Up	Both
Q06890	Clu	LFDSDPITVVLPEEVSKDNPK	2.0905	0.00881266	Up	Both
Q06890	Clu	VSTVTTHSSDSEVPSR	0.668	0.0140721	Up	Both
Q06890	Clu	KSLLNSLEEAKK	1.1212	0.0148989	Up	Both
Q06890	Clu	LFDSDPITVVLPEEVSK	0.8537	0.0163061	Up	Both
Q06890	Clu	SLLNSLEEAKK	0.6713	0.0216535	Up	Both
Q06890	Clu	EQEVSDNELQELSTQGSR	0.9463	0.0564116	Up	Both
Q06890	Clu	SLLNSLEEAK	1.4267	0.0630079	Up	Both
Q06890	Clu	CQEILSVDCSTNNPAQANLR	0.693	0.0751275	Up	Both
Q06890	Clu	IDSLLESDR	0.797	0.0876693	Up	Both
P39061	Col18a1	EPENVAEEVGLLQLLGDPLPEK	5.56	0.00151275	Up	Both
P39061	Col18a1	AVGLSGTFR	NA	NA	Up	Glutamate-treated only
P39061	Col18a1	GSVPIVNLKDEVLSPSWDSLFSGSQGQLQPGAR	NA	NA	Up	Glutamate-treated only
P39061	Col18a1	LMESYCETWR	NA	NA	Up	Glutamate-treated only
P39061	Col18a1	SVWHGSDPSGR	NA	NA	Up	Glutamate-treated only
O89079	Cope	LQEAYYIFQELADK	2.1124	0.0252067	Up	Both
O89079	Cope	YGVVLDEIKPSSAPELQAVR	0.9304	0.0533861	Up	Both
P61202	Cops2	IDQVNQLLELDHQK	1.0075	0.0458223	Up	Both
P61202	Cops2	VLELEGEKGEWGFK	1.8577	0.0677573	Up	Both
O88544	Cops4	EALPTWDK	11.7075	0.000140721	Up	Both
O88544	Cops4	VISFEEQVASIR	0.9324	0.0207212	Up	Both
O88544	Cops4	AIQLSGTEQLEALK	0.9281	0.0541249	Up	Both
Q9WUM4	Coro1c	NDQCYDDIR	7.8119	0.0016007	Up	Both
Q9WUM4	Coro1c	YFEITDESPYVHYLNTFSSK	3.0291	0.00578716	Up	Both
Q9WUM4	Coro1c	AIFLADGNVFTTGFSR	1.1758	0.067511	Up	Both
Q00493	Cpe	EALVSVWLQCTAISR	2.6154	0.00360598	Up	Both
Q00493	Cpe	KVAVPFSPAVGVDFELESFSER	3.0939	0.0132454	Up	Both
Q00493	Cpe	LTASAPGYLAITK	0.8648	0.0181354	Up	Both
Q00493	Cpe	ELLVIELSDNPGVHEPGEPEFK	2.7964	0.0323659	Up	Both
Q00493	Cpe	VAVPFSPAVGVDFELESFSER	2.3321	0.0456464	Up	Both
Q00493	Cpe	SNAQGIDLNR	1.6773	0.0470361	Up	Both
Q00493	Cpe	DGDYWR	2.9654	0.0540545	Up	Both
Q00493	Cpe	KEEEKEELMEWWK	2.6507	0.0660686	Up	Both
Q00493	Cpe	NSLISYLEQIHR	0.7285	0.0708883	Up	Both
Q00493	Cpe	AYSSFNPVMSDPNRPPCR	NA	NA	Up	Glutamate-treated only
Q6NVF9	Cpsf6	VLISSLQDCLHGIESK	3.007	0.00830255	Up	Both
Q6NVF9	Cpsf6	AVSDASAGDYGSAIETLVTAISLIK	NA	NA	Up	Glutamate-treated only
Q921W4	Cryzl1	GATVAFLNDEVWNLSNAQQGK	NA	NA	Up	Glutamate-treated only
Q921W4	Cryzl1	VTFFQPDDEVVGILPLDSEDPGLCEVIR	NA	NA	Up	Glutamate-treated only
P07141	Csf1	NLLEKDWNIFTK	1.8509	0.00174142	Up	Both
P07141	Csf1	IEDPGSAK	1.8315	0.0431662	Up	Both
P07141	Csf1	SHSWGIVLPLGELEGK	1.7982	0.0754793	Up	Both
P07141	Csf1	EFVDQEQLDDPVCYLK	NA	NA	Up	Glutamate-treated only
P16675	Ctsa	VLYIESPAGVGFSYSDDK	1.4879	0.0111873	Up	Both
P16675	Ctsa	YEDTLVVQDFGNIFTR	3.5495	0.0113984	Up	Both
P16675	Ctsa	ECSHITFLTIK	4.0373	0.0706069	Up	Both
P16675	Ctsa	YEDTLVVQDFGNIFTR	1.046	0.0800352	Up	Both
P18242	Ctsd	TMTEVGGSVEDLILKGPITK	3.4613	0.00200528	Up	Both
P18242	Ctsd	VSSLPTVYLK	0.8308	0.0158311	Up	Both
P18242	Ctsd	GGCEAIVDTGTSLLVGPVEEVK	2.2035	0.0269657	Up	Both
P18242	Ctsd	AIGAVPLIQGEYMIPCEK	0.5918	0.0769217	Up	Both
O70370	Ctss	SGVYDDPSCTGNVNHGVLVVGYGTLDGK	1.063	0.070431	Up	Both
O70370	Ctss	SGVYDDPSCTGNVNHGVLVVGYGTLDGK	1.8514	0.0859807	Up	Both
Q60598	Cttn	NASTFEEVVQVPSAYQK	1.508	0.029956	Up	Both
Q60598	Cttn	YGLFPANYVELR	1.3876	0.0522252	Up	Both
Q921M7	Cyrib	QFAEILHFTLR	NA	NA	Up	Glutamate-treated only
Q921M7	Cyrib	VLKDQPPNSVEGLLNALR	NA	NA	Up	Glutamate-treated only
Q921M7	Cyrib	VLTCTDLEQGPNFFLDFENAQPTESEK	NA	NA	Up	Glutamate-treated only
Q62165	Dag1	AASSDPGEVVPSACAADEPVTVLTVILDADLTK	2.7113	0.00979771	Up	Both
Q62165	Dag1	LVPVVNNR	NA	NA	Up	Glutamate-treated only
P31786	Dbi	TQPTDEEMLFIYSHFK	1.4117	0.0632014	Up	Both
P31786	Dbi	TYVEKVDELK	NA	NA	Up	Glutamate-treated only
P39053	Dnm1	AGVYPER	NA	NA	Up	Glutamate-treated only
P39053	Dnm1	QLELACETQEEVDSWK	NA	NA	Up	Glutamate-treated only
Q62188	Dpysl3	SAADLISQAR	2.0078	0.00355321	Up	Both
Q62188	Dpysl3	AALAGGTTMIIDHVVPEPESSLTEAYEK	2.5804	0.019701	Up	Both
Q62188	Dpysl3	IAVGSDSDLVIWDPDALK	1.8055	0.0383465	Up	Both
Q62188	Dpysl3	GNVVFGEPITASLGIDGTHYWSK	2.4368	0.0385752	Up	Both
Q62188	Dpysl3	AITVASQTNCPLYVTK	0.7074	0.0444503	Up	Both
Q62188	Dpysl3	FGEPITASLGIDGTHYWSK	NA	NA	Up	Glutamate-treated only
Q62188	Dpysl3	MADLHAVPR	NA	NA	Up	Glutamate-treated only
Q61508	Ecm1	CCELPYPEQACCGEEEK	1.145	0.0827792	Up	Both
Q61508	Ecm1	LETEFQR	NA	NA	Up	Glutamate-treated only
Q61508	Ecm1	QINCFNTNYLR	NA	NA	Up	Glutamate-treated only
P10126	Eef1a1	DGSASGTTLLEALDCILPPTRPTDKPLR	1.144	0.0125066	Up	Both
P10126	Eef1a1	DGSASGTTLLEALDCILPPTRPTDK	2.0045	0.0247142	Up	Both
P10126	Eef1a1	EVSTYIK	3.3256	0.0348989	Up	Both
P10126	Eef1a1	VETGVLKPGMVVTFAPVNVTTEVK	NA	NA	Up	Glutamate-treated only
O70251	Eef1b2	TPAGLQVLNDYLADK	0.8342	0.0215479	Up	Both
O70251	Eef1b2	LVPVGYGIK	0.6774	0.0632894	Up	Both
O70251	Eef1b2	SYIEGYVPSQADVAVFEAVSGPPPADLCHALR	NA	NA	Up	Glutamate-treated only
O70251	Eef1b2	SYIEGYVPSQADVAVFEAVSGPPPADLCHALR	NA	NA	Up	Glutamate-treated only
Q9D8N0	Eef1g	WFLTCINQPQFR	2.0737	0.0127177	Up	Both
Q9D8N0	Eef1g	GQELAFPLSPDWQVDYESYTWR	NA	NA	Up	Glutamate-treated only
Q9D8N0	Eef1g	STFVLDEFK	NA	NA	Up	Glutamate-treated only
Q8BPB5	Efemp1	TDQVCINLR	1.0634	0.0295339	Up	Both
Q8BPB5	Efemp1	GSFTCQCLPGYQK	NA	NA	Up	Glutamate-treated only
Q8BPB5	Efemp1	TCQDINECETTNECR	NA	NA	Up	Glutamate-treated only
Q8QZY1	Eif3l	LAGFLDLTEQEFR	2.7768	0.0898153	Up	Both
Q8QZY1	Eif3l	VYEIQDIYENSWTK	NA	NA	Up	Glutamate-treated only
Q6NZJ6	Eif4g1	GVIDLIFEK	NA	NA	Up	Glutamate-treated only
Q6NZJ6	Eif4g1	VFDWIDANLNEQQIASNTLVR	NA	NA	Up	Glutamate-treated only
P63242	Eif5a	NDFQLIGIQDGYLSLLQDSGEVR	3.239	0.0120493	Up	Both
P63242	Eif5a	NDFQLIGIQDGYLSLLQDSGEVR	1.0171	0.08292	Up	Both
P17182	Eno1	SFVQNYPVVSIEDPFDQDDWGAWQK	2.0472	0.00269129	Up	Both
P17182	Eno1	YITPDQLADLYK	0.8393	0.0529815	Up	Both
P17182	Eno1	FTASAGIQVVGDDLTVTNPK	0.8795	0.0956728	Up	Both
Q9EQG7	Enpp5	NGVHVNQVTNVFITK	1.1145	0.0999648	Up	Both
Q9EQG7	Enpp5	NGVHVNQVTNVFITK	NA	NA	Up	Glutamate-treated only
Q9D1Q6	Erp44	DDTESLEIFQNEVAR	1.6818	0.00912929	Up	Both
Q9D1Q6	Erp44	VASILHDDCAFLSAFGDLSKPER	NA	NA	Up	Glutamate-treated only
Q05816	Fabp5	ELGVGLALR	1.4056	0.0362005	Up	Both
Q05816	Fabp5	KTETVCTFQDGALVQHQQWDGK	NA	NA	Up	Glutamate-treated only
P11276	Fn1	GVTYNIIVEALQNQR	NA	NA	Up	Glutamate-treated only
P11276	Fn1	SSPVIIDASTAIDAPSNLR	NA	NA	Up	Glutamate-treated only
Q61553	Fscn1	SSYDVFQLEFNDGAYNIK	2.5803	0.00457344	Up	Both
Q61553	Fscn1	DVPWGVDSLITLAFQDQR	3.2979	0.0421108	Up	Both
Q61553	Fscn1	NASCYFDIEWCDRR	NA	NA	Up	Glutamate-treated only
Q64737	Gart	AFTNPEDACSFITSANFPALVVK	1.3651	0.0610026	Up	Both
Q64737	Gart	GVEITGFPEAQALGLQVFHAGTALK	NA	NA	Up	Glutamate-treated only
Q9Z0E6	Gbp2	ADVVETLLQTDQSLTEAAK	2.6286	0.00538259	Up	Both
Q01514;Q9Z0E6	Gbp2	AGQTLVLLDTEGLEDVEK	NA	NA	Up	Glutamate-treated only
P50396	Gdi1	FVAISDLYEPIDDGSESQVFCSCSYDATTHFETTCNDIK	NA	NA	Up	Glutamate-treated only
P50396	Gdi1	SDIYVCMISYAHNVAAQGK	NA	NA	Up	Glutamate-treated only
P03995	Gfap	DNFAQDLGTLR	2.523	0.0118909	Up	Both
P03995	Gfap	FADLTDAASR	1.7384	0.0142304	Up	Both
P03995	Gfap	LADVYQAELR	1.6371	0.0198945	Up	Both
P03995	Gfap	KVESLEEEIQFLR	1.1623	0.0263149	Up	Both
P03995	Gfap	QLQALTCDLESLR	0.8872	0.0421108	Up	Both
P03995	Gfap	ESASYQEALAR	1.8835	0.0452946	Up	Both
P03995	Gfap	ALAAELNQLR	0.928	0.0776957	Up	Both
P03995	Gfap	QEADEATLAR	1.009	0.0917326	Up	Both
P03995	Gfap	ITIPVQTFSNLQIR	NA	NA	Up	Glutamate-treated only
Q9CQM9	Glrx3	ELKDNGELLPILK	1.7168	0.0702726	Up	Both
Q9CQM9	Glrx3	ELEASEELDTICPK	NA	NA	Up	Glutamate-treated only
Q3THK7	Gmps	EPPTDVTPTFLTTGVLSTLR	1.2258	0.0421284	Up	Both
Q3THK7	Gmps	DEPDWESLIFLAR	NA	NA	Up	Glutamate-treated only
P51655	Gpc4	LVNSQYHFTDEYLECVSK	NA	NA	Up	Glutamate-treated only
P51655	Gpc4	VFQGCGPPKPLPAG	NA	NA	Up	Glutamate-treated only
P28798	Grn	AVSLPFSVVCPDAK	1.3429	0.045365	Up	Both
P28798	Grn	DVDFIQPPVLLTLGPK	0.9254	0.0652595	Up	Both
P28798	Grn	QTTPLQIGDIGCDQHTSCPVGQTCCPSLK	NA	NA	Up	Glutamate-treated only
P13020	Gsn	HVVPNEVVVQR	1.8808	0.0103254	Up	Both
P13020	Gsn	SEDCFILDHGR	1.2616	0.0382234	Up	Both
P13020	Gsn	SQHVQVEEGSEPDAFWEALGGK	1.4973	0.0479859	Up	Both
P13020	Gsn	QTQVSVLPEGGETPLFK	1.5625	0.0593316	Up	Both
P62806	H4c17	VFLENVIR	1.1193	0.00415128	Up	Both
P62806	H4c17	RISGLIYEETR	1.3776	0.0239226	Up	Both
P62806	H4c17	TVTAMDVVYALK	1.0729	0.0313281	Up	Both
P62806	H4c17	IQGITKPAIR	0.8265	0.0367106	Up	Both
P17710	Hk1	CTVSFLLSEDGSGK	2.1567	0.0275989	Up	Both
P17710	Hk1	AILQQLGLNSTCDDSILVK	NA	NA	Up	Glutamate-treated only
P17710	Hk1	VVDEYSLNSGK	NA	NA	Up	Glutamate-treated only
P30681	Hmgb2	KHPDSSVNFAEFSK	0.7816	0.0279683	Up	Both
P30681	Hmgb2	IKIEHPGLSIGDTAK	0.6895	0.0499912	Up	Both
P30681	Hmgb2	FLFCSENRPK	NA	NA	Up	Glutamate-treated only
Q99020	Hnrnpab	MFVGGLSWDTSK	2.3923	0.00592788	Up	Both
Q99020	Hnrnpab	EYFGQFGEIEAIELPIDPK	1.1004	0.0706069	Up	Both
Q60668	Hnrnpd	GFCFITFKEEEPVKK	0.615	0.0987511	Up	Both
Q60668	Hnrnpd	EYFGGFGEVESIELPMDNK	NA	NA	Up	Glutamate-treated only
Q60668	Hnrnpd	MFIGGLSWDTTK	NA	NA	Up	Glutamate-treated only
Q9Z2X1	Hnrnpf	ITGEAFVQFASQELAEK	1.1117	0.0146526	Up	Both
Q9Z2X1	Hnrnpf	ITGEAFVQFASQELAEK	0.6811	0.0706069	Up	Both
P61979	Hnrnpk	IIPTLEEGLQLPSPTATSQLPLESDAVECLNYQHYK	3.2325	0.00592788	Up	Both
P61979	Hnrnpk	LLIHQSLAGGIIGVK	1.8889	0.0127529	Up	Both
P61979	Hnrnpk	VVLIGGKPDR	1.2586	0.049657	Up	Both
P61979	Hnrnpk	IILDLISESPIK	4.3414	0.0667018	Up	Both
P61979	Hnrnpk	IITITGTQDQIQNAQYLLQNSVK	NA	NA	Up	Glutamate-treated only
Q00PI9	Hnrnpul2	EEPFFPPPEEFVFIHAVPVEER	2.7821	0.00455585	Up	Both
Q00PI9	Hnrnpul2	AVEEQGDDQDSEK	NA	NA	Up	Glutamate-treated only
P07901	Hsp90aa1	ESDDKPEIEDVGSDEEEEEK	1.6541	0.00510114	Up	Both
P07901	Hsp90aa1	RAPFDLFENR	0.786	0.0155497	Up	Both
P07901	Hsp90aa1	LGLGIDEDDPTVDDTSAAVTEEMPPLEGDDDTSR	2.1126	0.0332982	Up	Both
P07901	Hsp90aa1	TLTIVDTGIGMTK	1.1349	0.0363412	Up	Both
P07901	Hsp90aa1	FYEQFSK	0.7588	0.091117	Up	Both
P07901	Hsp90aa1	CLELFTELAEDKENYKK	NA	NA	Up	Glutamate-treated only
P07901	Hsp90aa1	ESDDKPEIEDVGSDEEEEEKK	NA	NA	Up	Glutamate-treated only
P07901	Hsp90aa1	HIYFITGETK	NA	NA	Up	Glutamate-treated only
P07901	Hsp90aa1	LVTSPCCIVTSTYGWTANMER	NA	NA	Up	Glutamate-treated only
P08113	Hsp90b1	DISTNYYASQK	2.9951	0.0241689	Up	Both
P08113	Hsp90b1	LISLTDENALAGNEELTVK	NA	NA	Up	Glutamate-treated only
P08113	Hsp90b1	SGYLLPDTK	NA	NA	Up	Glutamate-treated only
Q64433	Hspe1	VVLDDKDYFLFR	3.0709	0.000650836	Up	Both
Q64433	Hspe1	VLLPEYGGTK	NA	NA	Up	Glutamate-treated only
Q9JKR6	Hyou1	LPATEKPVLLSK	1.5183	0.078927	Up	Both
Q9JKR6	Hyou1	VEFEELCADLFDR	NA	NA	Up	Glutamate-treated only
P47877	Igfbp2	VGTTPQQVADSDDDHSEGGLVENHVDGTMNMLGGGSSAGR	2.4985	0.00144239	Up	Both
P47877	Igfbp2	HLSLEEPKK	1.9671	0.00230431	Up	Both
P47877	Igfbp2	LAACGPPPDAPCAELVREPGCGCCSVCAR	2.5095	0.0048197	Up	Both
P47877	Igfbp2	LAACGPPPDAPCAELVR	1.0127	0.00791557	Up	Both
P47877	Igfbp2	EPGCGCCSVCAR	0.9135	0.00886544	Up	Both
P47877	Igfbp2	QEGEACGVYIPR	0.8209	0.00923483	Up	Both
P47877	Igfbp2	CYPNPGSELPLKALVTGAGTCEK	1.25	0.0102375	Up	Both
P47877	Igfbp2	GECWCVNPNTGK	1.667	0.0140193	Up	Both
P47877	Igfbp2	TPCQQELDQVLER	1.139	0.015796	Up	Both
P47877	Igfbp2	HLSLEEPK	0.825	0.0223923	Up	Both
P47877	Igfbp2	ALVTGAGTCEK	0.6949	0.0237819	Up	Both
P47877	Igfbp2	VGTTPQQVADSDDDHSEGGLVENHVDGTMNMLGGGSSAGR	1.6481	0.0283201	Up	Both
P47877	Igfbp2	VGTTPQQVADSDDDHSEGGLVENHVDGTMN	1.9023	0.0405453	Up	Both
P47877	Igfbp2	VGTTPQQVADSDDDHSEGGLVENHVDGTMNMLGGGSSAGR	2.2002	0.0498857	Up	Both
P47877	Igfbp2	GDPECHLFYNEQQETGGAHAQSVQ	0.5828	0.0529639	Up	Both
P47877	Igfbp2	GECWCVNPNTGKPIQGAPTIR	0.712	0.0690062	Up	Both
P47877	Igfbp2	GAKHLSLEEPKK	0.9573	0.0714512	Up	Both
P47877	Igfbp2	VGTTPQQVADSDDDHSEGGLVENHVDGTMNMLGGGSSAGR	1.6204	0.0754793	Up	Both
P47877	Igfbp2	CYPNPGSELPLK	0.6604	0.0869305	Up	Both
P47877	Igfbp2	PIQGAPTIR	NA	NA	Up	Glutamate-treated only
P47878	Igfbp3	YKVDYESQSTDTQNFSSESK	1.1536	0.00677221	Up	Both
P47878	Igfbp3	EMEDTLNHLK	1.8298	0.0143887	Up	Both
P47878	Igfbp3	FLNVLSPR	1.3972	0.0183113	Up	Both
P47878	Igfbp3	GFCWCVDK	0.8839	0.0637643	Up	Both
Q9CXY6	Ilf2	AQDPSEVLTMLTNETGFEISSSDATVK	2.7171	0.018628	Up	Both
Q9CXY6	Ilf2	ILGQEGDASYLASEISTWDGVIVTPSEK	2.5303	0.0259279	Up	Both
Q9CXY6	Ilf2	INNVIDNLIVAPGTFEVQIEEVR	NA	NA	Up	Glutamate-treated only
Q9JKF1	Iqgap1	LEGVLAEVAQHYQDTLIR	1.7682	0.00531223	Up	Both
Q9JKF1	Iqgap1	ILAIGLINEALDEGDAQK	1.5806	0.0185928	Up	Both
Q9JKF1	Iqgap1	GVLLEIEDLQANQFK	NA	NA	Up	Glutamate-treated only
Q61704	Itih3	VTFELTYEELLK	2.0015	0.00439754	Up	Both
Q61704	Itih3	FAHNVVTTR	1.4393	0.0332102	Up	Both
Q9D892	Itpa	KLEEVIQILGDNFPCTLEAQK	NA	NA	Up	Glutamate-treated only
Q9D892	Itpa	KLEEVIQILGDNFPCTLEAQK	NA	NA	Up	Glutamate-treated only
Q9D892	Itpa	KLEEVIQILGDNFPCTLEAQK	NA	NA	Up	Glutamate-treated only
P70168	Kpnb1	SDFDMVDYLNELR	2.4152	0.00837291	Up	Both
P70168	Kpnb1	NYAEYQVCLAAVGLVGDLCR	2.1109	0.0167986	Up	Both
P70168	Kpnb1	ESTLEAIGYICQDIDPEQLQDK	2.7304	0.0190501	Up	Both
P70168	Kpnb1	YLEVVLNTLQQASQAQVDK	1.6199	0.0233421	Up	Both
P70168	Kpnb1	AAVENLPTFLVELSR	0.6097	0.0496746	Up	Both
P70168	Kpnb1	TVSPDRLELEAAQK	1.6264	0.0722779	Up	Both
P70168	Kpnb1	DPSVVVR	NA	NA	Up	Glutamate-treated only
P70168	Kpnb1	LAATNALLNSLEFTK	NA	NA	Up	Glutamate-treated only
P70168	Kpnb1	SDFDMVDYLNELR	NA	NA	Up	Glutamate-treated only
P70168	Kpnb1	VQHQDALQISDVVMASLLR	NA	NA	Up	Glutamate-treated only
Q61233	Lcp1	VYALPEDLVEVNPK	2.7464	0.0347581	Up	Both
Q61233	Lcp1	AACLPLPGYR	1.1413	0.0621284	Up	Both
P16125	Ldhb	IHPVSTMVK	1.2232	0.0502902	Up	Both
P16125	Ldhb	SLADELALVDVLEDKLK	1.3235	0.0537555	Up	Both
P16125	Ldhb	SLADELALVDVLEDK	0.9439	0.0949516	Up	Both
Q9D1T0	Lingo1	DFPDVLLPNYFTCR	2.7425	0.0423219	Up	Both
Q9D1T0	Lingo1	AQQVFVDEGHTVQFVCR	1.4421	0.0553034	Up	Both
P63085	Mapk1	FDMELDDLPK	NA	NA	Up	Glutamate-treated only
P63085	Mapk1	IEVEQALAHPYLEQYYDPSDEPIAEAPFK	NA	NA	Up	Glutamate-treated only
Q8C1Q4	Metrn	ALFLQATPHR	0.7636	0.0426737	Up	Both
Q8C1Q4	Metrn	QTLPLFK	1.4408	0.0667018	Up	Both
P26041	Msn	EGILNDDIYCPPETAVLLASYAVQSK	3.3156	0.0446966	Up	Both
P26041	Msn	FYPEDVSEELIQDITQR	2.057	0.080387	Up	Both
Q8VDD5	Myh9	KLEGDSTDLSDQIAELQAQIAELK	2.2173	0.0524714	Up	Both
Q8VDD5	Myh9	VSHLLGINVTDFTR	NA	NA	Up	Glutamate-treated only
Q60605	Myl6	EAFQLFDRTGDGK	3.895	0.00448549	Up	Both
Q60605	Myl6	EAFQLFDR	0.7846	0.039701	Up	Both
P28656	Nap1l1	YAVLYQPLFDKR	2.1793	0.0580827	Up	Both
P28656	Nap1l1	VLEFHFEPNDYFTNEVLTK	NA	NA	Up	Glutamate-treated only
P09405	Ncl	QKVEGSEPTTPFNLFIGNLNPNK	2.2101	0.00905893	Up	Both
P09405	Ncl	EVEEDSEDEEMSEDEDDSSGEEEVVIPQKK	NA	NA	Up	Glutamate-treated only
Q9CR21	Ndufab1	LMCPQEIVDYIADK	1.16	0.00385224	Up	Both
Q9CR21	Ndufab1	SDAPPLTLDGIKDR	NA	NA	Up	Glutamate-treated only
Q80Z24	Negr1	DQAGEYECSAENDVSFPDVK	NA	NA	Up	Glutamate-treated only
Q80Z24	Negr1	DYSLQIQNVDVTDDGPYTCSVQTQHTPR	NA	NA	Up	Glutamate-treated only
P15532	Nme1	EISLWFQPEELVEYK	1.0465	0.064591	Up	Both
P15532	Nme1	FLQASEDLLKEHYTDLK	NA	NA	Up	Glutamate-treated only
Q02819	Nucb1	DLAQYDAAHHEEFKR	1.8874	0.0223747	Up	Both
Q02819	Nucb1	LVTLEEFLASTQR	0.8127	0.0663325	Up	Both
Q02819	Nucb1	LSQETEALGR	1.8589	0.0669657	Up	Both
Q02819	Nucb1	DLAQYDAAHHEEFK	1.1969	0.0706948	Up	Both
Q02819	Nucb1	VNVPGSQAQLK	2.5274	0.0760774	Up	Both
Q02819	Nucb1	ILHDINSDGVLDEQELEALFTK	NA	NA	Up	Glutamate-treated only
Q8QZR4	Oaf	GVDSSVFEALPK	1.0995	0.0278628	Up	Both
Q8QZR4	Oaf	SYTFDFYVPQK	1.388	0.0356904	Up	Both
Q62422	Ostf1	DIVEVLFTQPNVELNQQNK	2.1651	0.0182058	Up	Both
Q62422	Ostf1	TGLIPSNYVAEQAESIDNPLHEAAK	4.1637	0.0183289	Up	Both
Q9D0K2	Oxct1	AAGTTVVEVEEIVDIGSFAPEDIHIPK	2.3451	0.065277	Up	Both
Q9D0K2	Oxct1	NGLTLIELWEGLTVDDIKK	NA	NA	Up	Glutamate-treated only
P09103	P4hb	LKAEGSEIR	1.1424	0.00436236	Up	Both
P09103	P4hb	QFLLAAEAIDDIPFGITSNSGVFSK	2.7557	0.0258751	Up	Both
P09103	P4hb	TGPAATTLSDTAAAESLVDSSEVTVIGFFK	3.319	0.040774	Up	Both
P09103	P4hb	DALEEEDNVLVLK	2.1067	0.0492876	Up	Both
P09103	P4hb	VDATEESDLAQQYGVR	1.1497	0.0642392	Up	Both
P09103	P4hb	LGETYKDHENIIIAK	0.6177	0.0654705	Up	Both
P09103	P4hb	VLVGANFEEVAFDEKK	0.692	0.0722779	Up	Both
P09103	P4hb	ILFIFIDSDHTDNQR	3.5209	0.0815831	Up	Both
P29341	Pabpc1	ALYDTFSAFGNILSCK	NA	NA	Up	Glutamate-treated only
P29341	Pabpc1	FGPALSVK	NA	NA	Up	Glutamate-treated only
Q62048	Pea15a	SEEITTGSAWFSFLESHNK	1.1899	0.0160598	Up	Both
Q62048	Pea15a	DNLSYIEHIFEISR	2.6832	0.0345119	Up	Both
Q62048	Pea15a	NNLSYIEHIFEISR	3.1251	0.0562357	Up	Both
Q62048	Pea15a	RPDLLTMVVDYR	NA	NA	Up	Glutamate-treated only
Q5SUR0	Pfas	DDVAQEPWLVPGSNDLLLEVGPR	3.4197	0.00309587	Up	Both
Q5SUR0	Pfas	LGGTALAQCFSQLGEHPPDLDLPENLVR	1.1312	0.0392084	Up	Both
Q5SUR0	Pfas	VGTETVQAPGSLVISAYAVCPDITATVTPDLK	NA	NA	Up	Glutamate-treated only
Q9DBJ1	Pgam1	ALPFWNEEIVPQIK	0.7145	0.037854	Up	Both
Q9DBJ1	Pgam1	HLEGLSEEAIMELNLPTGIPIVYELDK	NA	NA	Up	Glutamate-treated only
P53810	Pitpna	NETGGGEGVEVLVNEPYEK	1.5002	0.01365	Up	Both
P53810	Pitpna	VPTFVR	NA	NA	Up	Glutamate-treated only
Q60963	Pla2g7	TLQPLLFINSAK	0.7581	0.0890589	Up	Both
Q60963	Pla2g7	LYYPAQDQGR	NA	NA	Up	Glutamate-treated only
P55065	Pltp	FLEQELETITIPDVYGAK	2.2852	0.00453826	Up	Both
P55065	Pltp	EVVTNHAGFVTVGADLHFAK	3.2324	0.0169745	Up	Both
P55065	Pltp	SSVDDLVGIDYSLLK	5.3734	0.023606	Up	Both
P55065	Pltp	VPSDLDMLLR	1.1855	0.07708	Up	Both
Q3UM45	Ppp1r7	AIENIDTLTNLESLFLGK	3.1662	0.0318382	Up	Both
Q3UM45	Ppp1r7	LQNLDALTNLTVLSVQSNR	NA	NA	Up	Glutamate-treated only
Q6R891	Ppp1r9b	ERPGEQSEVAQLIQQTLEQER	1.2444	0.0215128	Up	Both
Q6R891	Ppp1r9b	LELFPVELEK	NA	NA	Up	Glutamate-treated only
Q76MZ3	Ppp2r1a	DNTIEHLLPLFLAQLK	1.8707	0.0102902	Up	Both
Q76MZ3	Ppp2r1a	TTLVGGPEYVHCLLPPLESLATVEETVVR	2.3452	0.0162709	Up	Both
Q76MZ3	Ppp2r1a	IGPILDNSTLQSEVKPILEK	1.0652	0.0304837	Up	Both
P35700	Prdx1	IGYPAPNFK	1.3289	0.0193316	Up	Both
P35700	Prdx1	TIAQDYGVLK	0.6329	0.0314336	Up	Both
P35700	Prdx1	HGEVCPAGWKPGSDTIKPDVNK	1.1443	0.0336851	Up	Both
Q61171	Prdx2	EGGLGPLNIPLLADVTK	1.1915	0.0114512	Up	Both
Q61171	Prdx2	QITVNDLPVGR	1.5735	0.0171152	Up	Both
Q61171	Prdx2	NDEGIAYR	0.7998	0.0922427	Up	Both
Q61171	Prdx2	LGCEVLGVSVDSQFTHLAWINTPR	NA	NA	Up	Glutamate-treated only
Q61171	Prdx2	LVQAFQYTDEHGEVCPAGWKPGSDTIKPNVDDSK	NA	NA	Up	Glutamate-treated only
Q61171	Prdx2	LVQAFQYTDEHGEVCPAGWKPGSDTIKPNVDDSK	NA	NA	Up	Glutamate-treated only
Q61171	Prdx2	LVQAFQYTDEHGEVCPAGWKPGSDTIKPNVDDSK	NA	NA	Up	Glutamate-treated only
Q61171	Prdx2	PLLADVTK	NA	NA	Up	Glutamate-treated only
P99029	Prdx5	KVNLAELFK	2.0282	0.0159543	Up	Both
P99029	Prdx5	VGDAIPSVEVFEGEPGKK	1.3032	0.0332806	Up	Both
P99029	Prdx5	ATDLLLDDSLVSLFGNR	2.1559	0.0366931	Up	Both
P99029	Prdx5	THLPGFVEQAGALK	1.573	0.0438522	Up	Both
P99029	Prdx5	VNLAELFK	1.5491	0.0963588	Up	Both
O08709	Prdx6	DLAILLGMLDPVEK	3.1927	0.000809147	Up	Both
O08709	Prdx6	LIALSIDSVEDHLAWSK	0.893	0.0808443	Up	Both
O08709	Prdx6	DINAYNGETPTEK	NA	NA	Up	Glutamate-treated only
O70435	Psma3	SNFGYNIPLK	1.5502	0.0994019	Up	Both
O70435	Psma3	AFELELSWVGELTK	NA	NA	Up	Glutamate-treated only
P99026	Psmb4	AIHSWLTR	NA	NA	Up	Glutamate-treated only
P99026	Psmb4	GVEIEGPLSAQTNWDIAH	NA	NA	Up	Glutamate-treated only
P99026	Psmb4	VNDSTMLGASGDYADFQYLK	NA	NA	Up	Glutamate-treated only
P46471	Psmc2	ALDEGDIALLK	NA	NA	Up	Glutamate-treated only
P46471	Psmc2	EVVETPLLHPER	NA	NA	Up	Glutamate-treated only
Q8BG32	Psmd11	LYDNLLEQNLIR	3.4493	0.00367634	Up	Both
Q8BG32	Psmd11	EASIDILHSIVK	NA	NA	Up	Glutamate-treated only
P97371	Psme1	APLDIPVPDPVKEK	2.7809	0.000527704	Up	Both
P97371	Psme1	ISELDAFLKEPALNEANLSNLK	2.7895	0.00474934	Up	Both
P97371	Psme1	NAYAVLYDIILK	3.659	0.0464732	Up	Both
P97371	Psme1	IEDGNNFGVAVQEK	NA	NA	Up	Glutamate-treated only
Q9R0Q7	Ptges3	RAKLNWLSVDFNNWKDWEDDSDEDMSNFDR	5.8583	0.028285	Up	Both
Q9R0Q7	Ptges3	HLNEIDLFHCIDPNDSK	0.6374	0.0517502	Up	Both
P58389	Ptpa	LDQEAENLVATVVPTHLAAAVPEVAVYLK	3.091	0.0557608	Up	Both
P58389	Ptpa	LVALLDTLDR	0.8311	0.0617942	Up	Both
Q05909	Ptprg	NNFRPQQALNDR	2.237	0.0180827	Up	Both
Q05909	Ptprg	NNFRPQQALNDR	2.5334	0.0289182	Up	Both
P48759	Ptx3	ITGFNIWDR	0.6735	0.0547933	Up	Both
P48759	Ptx3	NGCCVGGGFDESLAFSGR	NA	NA	Up	Glutamate-treated only
P42669	Pura	DYLGDFIEHYAQLGPSQPPDLAQAQDEPR	3.4231	0.0454178	Up	Both
P42669	Pura	DYLGDFIEHYAQLGPSQPPDLAQAQDEPR	1.4827	0.0839578	Up	Both
Q8BND5	Qsox1	FGVTDFPSCYLLLR	1.0547	0.0385048	Up	Both
Q8BND5	Qsox1	EVTLDLSQYHAVAVR	0.9279	0.0449077	Up	Both
Q8BND5	Qsox1	IPYSFFK	NA	NA	Up	Glutamate-treated only
Q00915	Rbp1	MLSNENFEEYLR	3.2078	0.00325418	Up	Both
Q00915	Rbp1	NYIMDFQVGK	2.1665	0.0130519	Up	Both
Q00915	Rbp1	MLSNENFEEYLR	0.9341	0.0264732	Up	Both
Q91VI7	Rnh1	SLLELQMSSNPLGDEGVQELCK	3.2292	0.0019701	Up	Both
Q91VI7	Rnh1	DISSAVQANPALTELSLR	NA	NA	Up	Glutamate-treated only
P35980	Rpl18	ILTFDQLALESPK	2.9359	0.0664028	Up	Both
P35980	Rpl18	GTVLLSGPR	NA	NA	Up	Glutamate-treated only
P35980	Rpl18	TAVVVGTVTDDVR	NA	NA	Up	Glutamate-treated only
Q9D8E6	Rpl4	NIPGITLLNVSK	0.7562	0.0550923	Up	Both
Q9D8E6	Rpl4	APIRPDIVNFVHTNLR	NA	NA	Up	Glutamate-treated only
P62301	Rps13	GLAPDLPEDLYHLIK	1.2847	0.0199296	Up	Both
P62301	Rps13	GLSQSALPYR	NA	NA	Up	Glutamate-treated only
P25444	Rps2	GCTATLGNFAK	0.7553	0.0506772	Up	Both
P25444	Rps2	SLEEIYLFSLPIK	0.9305	0.0615655	Up	Both
P25444	Rps2	AFVAIGDYNGHVGLGVK	NA	NA	Up	Glutamate-treated only
P26638	Sars1	FKDPGLVDQLVK	1.0302	0.0565172	Up	Both
P26638	Sars1	EIGNLLHPSVPISNDEDADNKVER	NA	NA	Up	Glutamate-treated only
P47867	Scg3	LLNLGLITESQAHTLEDEVAEALQK	3.7388	0.00381706	Up	Both
P47867	Scg3	YGTISPEEGVSYLENLDETIALQTK	3.0044	0.0233421	Up	Both
P47867	Scg3	LLNLGLITESQAHTLEDEVAEALQK	0.6541	0.0935444	Up	Both
P47867	Scg3	DFINQQADAYVEK	NA	NA	Up	Glutamate-treated only
P47867	Scg3	SPPFDNQLNVEDADSTK	NA	NA	Up	Glutamate-treated only
Q9CZC8	Scrn1	DEAWVLETVGK	0.6217	0.074934	Up	Both
Q9CZC8	Scrn1	LLVDRDEAWVLETVGK	1.4657	0.0993492	Up	Both
O08992	Sdcbp	SIDNGIFVQLVQANSPASLVGLR	2.2322	0.0187863	Up	Both
O08992	Sdcbp	SIDNGIFVQLVQANSPASLVGLR	2.083	0.0194547	Up	Both
O08992	Sdcbp	SIDNGIFVQLVQANSPASLVGLR	2.5305	0.0637291	Up	Both
O55131	Septin7	STLINSLFLTDLYSPEYPGPSHR	2.4188	0.0240281	Up	Both
O55131	Septin7	ADTLTPEECQQFK	NA	NA	Up	Glutamate-treated only
Q9CY58	Serbp1	EETQPPVALKK	NA	NA	Up	Glutamate-treated only
Q9CY58	Serbp1	FDQLFDDESDPFEVLK	NA	NA	Up	Glutamate-treated only
Q9CY58	Serbp1	KEETQPPVALK	NA	NA	Up	Glutamate-treated only
Q07235	Serpine2	FTAVAQTDLKEPLK	0.8227	0.0290062	Up	Both
Q07235	Serpine2	DIVTVANAVFLR	1.1016	0.0987863	Up	Both
Q07235	Serpine2	LVLVNAVYFK	NA	NA	Up	Glutamate-treated only
Q07235	Serpine2	NKDIVTVANAVFLR	NA	NA	Up	Glutamate-treated only
Q9EQU5	Set	VSALLGEEDEEALHYLTR	2.0234	0.0134916	Up	Both
Q9EQU5	Set	IDFYFDENPYFENK	1.3626	0.0338962	Up	Both
Q9EQU5	Set	VNHPQVSALLGEEDEEALHYLTR	1.4812	0.0485488	Up	Both
Q9EQU5	Set	VNHPQVSALLGEEDEEALHYLTR	2.7709	0.0565172	Up	Both
Q9EQU5	Set	VEVTEFEDIK	1.5745	0.0805629	Up	Both
O09164	Sod3	VGLTASLAGPHAILGR	2.2535	0.0348461	Up	Both
O09164	Sod3	LACCVVGTSSSAAWESQTK	2.2837	0.0883729	Up	Both
Q9ER58	Spock2	DWFQLLR	1.5281	0.030431	Up	Both
Q9ER58	Spock2	LDTSGDLFLDQTELAAINLDK	NA	NA	Up	Glutamate-treated only
P10923	Spp1	SFQVSDEQYPDATDEDLTSHMK	1.0954	0.0199824	Up	Both
P10923	Spp1	GSHESSQLDEPSLETHR	0.9897	0.0502902	Up	Both
P10923	Spp1	DEQYPDATDEDLTSHMK	NA	NA	Up	Glutamate-treated only
Q64674	Srm	VLIIGGGDGGVLR	1.0786	0.0300792	Up	Both
Q64674	Srm	HPSVESVVQCEIDEDVIEVSK	NA	NA	Up	Glutamate-treated only
Q99L47	St13	AIEINPDSAQPYK	NA	NA	Up	Glutamate-treated only
Q99L47	St13	LAILYAK	NA	NA	Up	Glutamate-treated only
Q60864	Stip1	LDPQNHVLYSNR	0.9882	0.0417238	Up	Both
Q60864	Stip1	LAYINPDLALEEK	0.9562	0.0532806	Up	Both
Q60864	Stip1	ALSAGNIDDALQCYSEAIK	NA	NA	Up	Glutamate-treated only
Q60864	Stip1	DPQALSEHLK	NA	NA	Up	Glutamate-treated only
Q60864	Stip1	ELGNDAYK	NA	NA	Up	Glutamate-treated only
P54227	Stmn1	ASGQAFELILSPR	1.6017	0.0327177	Up	Both
P54227	Stmn1	ESVPDFPLSPPK	0.7801	0.0564292	Up	Both
Q9Z1Z2	Strap	TVDFTQDSNYLLTGGQDK	1.2862	0.0667898	Up	Both
Q9Z1Z2	Strap	AATAAADFTAK	NA	NA	Up	Glutamate-treated only
Q7TMK9	Syncrip	EFNEDGALAVLQQFK	2.1573	0.00781003	Up	Both
Q7TMK9	Syncrip	AIEALKEFNEDGALAVLQQFK	NA	NA	Up	Glutamate-treated only
Q7TMK9	Syncrip	DYAFIHFDER	NA	NA	Up	Glutamate-treated only
Q9WVA4	Tagln2	NFSDNQLQEGK	1.2655	0.0477221	Up	Both
Q9WVA4	Tagln2	YGINTTDIFQTVDLWEGK	1.6544	0.0637467	Up	Both
Q9WVA4	Tagln2	DGTVLCK	NA	NA	Up	Glutamate-treated only
Q9WVA4	Tagln2	LINSLYPEGQAPVK	NA	NA	Up	Glutamate-treated only
O88968	Tcn2	APDTPLLQGIADYKPQDGETIELR	0.8196	0.0126825	Up	Both
O88968	Tcn2	LSSEQLNPSVFVGLR	1.0813	0.0161829	Up	Both
O88968	Tcn2	LAQDGGGFTYGTQASLSGPYLTSVLGK	1.2729	0.0627441	Up	Both
P40142	Tkt	LDNLVAIFDINR	1.6185	0.0092876	Up	Both
P40142	Tkt	MFGIDKDAIVQAVK	2.5662	0.040686	Up	Both
P40142	Tkt	SVPMSTVFYPSDGVATEK	1.7275	0.048197	Up	Both
Q61033;Q61029	Tmpo	DDLDVTELSNEELLDQLVR	1.9019	0.0343008	Up	Both
Q61033;Q61029	Tmpo	YGVNPGPIVGTTR	0.8714	0.0588918	Up	Both
Q61033;Q61029	Tmpo	GPPDFSSDEEREPTPVLGSGASVGR	1.3283	0.0747405	Up	Both
Q8BFY9	Tnpo1	CMQDKMPEVRQSSFALLGDLTK	1.5272	0.0096394	Up	Both
Q8BFY9	Tnpo1	DELLPHILPLLK	2.6154	0.0189798	Up	Both
P21107	Tpm3	EQAEAEVASLNR	1.8999	0.018628	Up	Both
P21107	Tpm3	IQVLQQQADDAEER	1.2738	0.0769393	Up	Both
Q9CRB6	Tppp3	SKEEAFDAICQLIAGK	2.0439	0.0736324	Up	Both
Q9CRB6	Tppp3	AVTGTDVDIVFSK	NA	NA	Up	Glutamate-treated only
Q3UDE2	Ttll12	LPLAISPVAR	2.6443	0.0464556	Up	Both
Q3UDE2	Ttll12	TELPQFVSYFQHR	NA	NA	Up	Glutamate-treated only
Q9JMH6	Txnrd1	IPVTDEEQTNVPYIYAIGDILEGK	1.2116	0.0470361	Up	Both
Q9JMH6	Txnrd1	VTAQSTNSEETIEGEFNTVLLAVGR	1.4338	0.0842216	Up	Both
Q9JMH6	Txnrd1	EYCISSDDLFSLPYCPGK	NA	NA	Up	Glutamate-treated only
P26369	U2af2	IFVEFTSVFDCQK	1.7835	0.0147054	Up	Both
P26369	U2af2	ELLTSFGPLK	2.0557	0.071504	Up	Both
P68037	Ube2l3	GQVCLPVISAENWKPATK	1.2713	0.0616183	Up	Both
P68037	Ube2l3	NAEEFTK	NA	NA	Up	Glutamate-treated only
P61089	Ube2n	IYHPNVDK	NA	NA	Up	Glutamate-treated only
P61089	Ube2n	LSAPNPDDPLANDVAEQWK	NA	NA	Up	Glutamate-treated only
Q91ZJ5	Ugp2	EFPTVPLVK	1.4777	0.024978	Up	Both
Q91ZJ5	Ugp2	TLDGGLNVIQLETAVGAAIK	2.4292	0.0774142	Up	Both
Q9Z1Q9	Vars1	LSATVTEAFVR	1.2602	0.0805453	Up	Both
Q9Z1Q9	Vars1	GETTLWNPGCDHAGIATQVVVEK	NA	NA	Up	Glutamate-treated only
Q9EQH3	Vps35	KPDQGRAVSTCAHLFWSGRNTDKNGEELHGGK	2.782	0.00291996	Up	Both
Q9EQH3	Vps35	QIVLTGILEQVVNCR	1.0413	0.0596834	Up	Both
Q9EQH3	Vps35	LFDIFSQQVATVIQSR	NA	NA	Up	Glutamate-treated only
Q4U4S6	Xirp2	SRFQDSYGKNQK	1.0812	0.0889358	Up	Both
Q4U4S6	Xirp2	NMSCLYLRELGK	3.3769	0.09708	Up	Both
Q6P5F9	Xpo1	LLSEEVFDFSSGQITQVK	4.5846	0.0378364	Up	Both
Q6P5F9	Xpo1	YYGLQILENVIK	0.7013	0.0837467	Up	Both
Q6P5F9	Xpo1	LDINLLDNVVNCLYHGEGAQQR	1.8994	0.090642	Up	Both
Q9CQV8	Ywhab	SEVASGENKQTTVSNSQQAYQEAFEISK	1.6069	0.0147054	Up	Both
Q9CQV8	Ywhab	TAFDEAIAELDTLNEESYK	4.0298	0.0176605	Up	Both
Q9CQV8	Ywhab	TAFDEAIAELDTLNEESYK	3.8007	0.0299384	Up	Both
Q9CQV8	Ywhab	SEVASGENKQTTVSNSQQAYQEAFEISK	1.5497	0.0456288	Up	Both
P62259	Ywhae	VAGMDVELTVEER	2.6631	0.0055409	Up	Both
P62259	Ywhae	AAFDDAIAELDTLSEESYK	1.6145	0.0278804	Up	Both
P62259	Ywhae	YDEMVESMK	0.6554	0.0793843	Up	Both
P62259	Ywhae	DNLTLWTSDMQGDGEEQNKEALQDVEDENQ	NA	NA	Up	Glutamate-treated only
P68254	Ywhaq	TAFDEAIAELDTLNEDSYK	2.2603	0.0185928	Up	Both
P68254	Ywhaq	YLAEVACGDDRK	0.7318	0.0978716	Up	Both
P63101	Ywhaz	TAFDEAIAELDTLSEESYK	2.4044	0.0403694	Up	Both
P63101	Ywhaz	GIVDQSQQAYQEAFEISKK	2.3507	0.0540545	Up	Both
P63101	Ywhaz	DICNDVLSLLEK	0.93	0.0681091	Up	Both
P63101	Ywhaz	DNLTLWTSDTQGDEAEAGEGGEN	NA	NA	Up	Glutamate-treated only
Q61361	Bcan	ELETPSEEK	-2.144	0.00620932	Down	Both
Q61361	Bcan	SWEEAESQCR	-0.7599	0.0151627	Down	Both
Q61361	Bcan	CQENGLWEAPQISCVPR	NA	NA	Down	Untreated only
Q8R5M8	Cadm1	EDDGVPVICQVEHPAVTGNLQTQR	-1.5746	0.0979595	Down	Both
Q8R5M8	Cadm1	YLEVQYKPQVHIQ	NA	NA	Down	Untreated only
Q8VCF1	Cant1	DEHLYVGGLGK	-6.1692	0.00455585	Down	Both
Q8VCF1	Cant1	WFFLPR	NA	NA	Down	Untreated only
Q61686	Cbx5	WKDTDEADLVLAK	-3.6069	0.00627968	Down	Both
Q61686	Cbx5	NLDCPELISEFMK	NA	NA	Down	Untreated only
P12960	Cntn1	FVSQTNGNLYIANVESSDR	-1.1066	0.014336	Down	Both
P12960	Cntn1	TILSDDWK	-3.0372	0.0340018	Down	Both
P12960	Cntn1	FVSQTNGNLYIANVESSDR	-1.0414	0.0625858	Down	Both
Q9CPW0	Cntnap2	LDHYPAVGYHLPSSSDTLFNSPK	-0.7752	0.0403166	Down	Both
Q9CPW0	Cntnap2	YSSSDWVTQYR	NA	NA	Down	Untreated only
O88207	Col5a1	DDLGGEFTEETIK	-1.1322	0.0948637	Down	Both
O88207	Col5a1	DAQLSMPTK	NA	NA	Down	Untreated only
O88207	Col5a1	TTGFCATR	NA	NA	Down	Untreated only
Q8R242	Ctbs	FHQVWYDNPQSISLK	-2.1065	0.0928232	Down	Both
Q8R242	Ctbs	DDICTITK	NA	NA	Down	Untreated only
P97821	Ctsc	WFAFFK	-1.3083	0.0816183	Down	Both
P97821	Ctsc	SWTATAYK	NA	NA	Down	Untreated only
P06797	Ctsl	FDQTFSAEWHQWK	-0.7821	0.038241	Down	Both
P06797	Ctsl	ENGGLDSEESYPYEAK	-1.3235	0.0499912	Down	Both
P06797	Ctsl	LFQEPLMLK	-2.7899	0.053175	Down	Both
P06797	Ctsl	SASGCLEGQMFLK	-0.8417	0.0699033	Down	Both
Q9JLM8	Dclk1	DASGMLYNLASAIK	-2.6073	0.0411609	Down	Both
Q9JLM8	Dclk1	TLSDNVNLPQGVR	NA	NA	Down	Untreated only
Q3U1J4	Ddb1	DSAATTDEER	NA	NA	Down	Untreated only
Q3U1J4	Ddb1	IAVMELFR	NA	NA	Down	Untreated only
Q9EQF6	Dpysl5	VVYENGVFMCAEGTGK	-3.4542	0.00188215	Down	Both
Q9EQF6	Dpysl5	VSSISAGDVIAAAK	-2.7225	0.00466139	Down	Both
Q9EQF6	Dpysl5	VVYENGVFMCAEGTGK	-1.6129	0.0222867	Down	Both
Q9EQF6	Dpysl5	ELMIPGGAK	NA	NA	Down	Untreated only
P54763	Ephb2	AGAIYVFQVR	-3.5775	0.0167106	Down	Both
P54763	Ephb2	DSGGREDLVYNIICK	-3.1749	0.0673703	Down	Both
Q80T14	Fras1	AAATFTQEHVNLGLIR	-2.5846	0.00758135	Down	Both
Q80T14	Fras1	AAATFTQEHVNLGLIR	-1.8999	0.00967458	Down	Both
Q80T14	Fras1	FSPGVDHIFFK	-2.0757	0.0153034	Down	Both
Q9Z0L8	Ggh	TEFISSMEGFK	-1.0508	0.0470361	Down	Both
Q9Z0L8	Ggh	FFNILTTNTDGK	-1.1838	0.0769921	Down	Both
Q9CPV4	Glod4	DVLGMQVLR	-4.8633	0.0350396	Down	Both
Q9CPV4	Glod4	ESHSILTPLVSLDTPGK	-1.4938	0.0608267	Down	Both
Q9CPV4	Glod4	LELQGIQGAVDHAAAFGR	NA	NA	Down	Untreated only
P05202	Got2	ISVAGVTSGNVGYLAH	-1.5068	0.0307652	Down	Both
P05202	Got2	DDNGKPYVLPSVR	-1.0176	0.0735444	Down	Both
P05202	Got2	VGAFTVVCK	NA	NA	Down	Untreated only
Q8BKV1	Gpc2	LQGPFSFELAAESIGVK	-4.1402	0.0347933	Down	Both
Q8BKV1	Gpc2	GFWAGLPVTVCGDSR	NA	NA	Down	Untreated only
Q9JMG7	Hdgfl3	NTTADLQK	-3.9237	0.00102023	Down	Both
Q9JMG7	Hdgfl3	AGDLVFAK	NA	NA	Down	Untreated only
Q91W97	Hkdc1	RREDQGLQHFK	-3.8158	0.00962181	Down	Both
Q91W97	Hkdc1	REDQGLQHFK	-1.4855	0.0915215	Down	Both
Q91W97	Hkdc1	REDQGLQHFK	NA	NA	Down	Untreated only
Q61646	Hp	VGYVSGWGR	NA	NA	Down	Untreated only
Q61646	Hp	VMPICLPSK	NA	NA	Down	Untreated only
P00493	Hprt1	VASLLVK	-1.4888	0.0834828	Down	Both
P00493	Hprt1	VFIPHGLIMDR	NA	NA	Down	Untreated only
P38647	Hspa9	NAVITVPAYFNDSQR	-1.7673	0.0357608	Down	Both
P38647	Hspa9	TAKNAVITVPAYFNDSQR	NA	NA	Down	Untreated only
Q02257	Jup	LAEPSQLLK	NA	NA	Down	Untreated only
Q02257	Jup	NLALCPANHAPLQEAAVIPR	NA	NA	Down	Untreated only
Q99MN1	Kars1	VTGEDPYPHK	-1.4041	0.0223219	Down	Both
Q99MN1	Kars1	FELFVMK	-1.7609	0.0397537	Down	Both
Q99MN1	Kars1	SEEEFVHINNK	-2.3797	0.0750044	Down	Both
Q8K183	Pdxk	DKVVPVADIITPNQFEAELLSGR	NA	NA	Down	Untreated only
Q8K183	Pdxk	SSDLPSSQGSDYLIALGSQR	NA	NA	Down	Untreated only
P14685	Psmd3	EPQLAFHQR	-0.8713	0.0782938	Down	Both
P14685	Psmd3	EAQKISDDLMQKISTQNRR	NA	NA	Down	Untreated only
P68040	Rack1	DGQAMLWDLNEGK	-3.0305	0.00534741	Down	Both
P68040	Rack1	QEVISTSSK	-0.7323	0.0659631	Down	Both
P32067	Ssb	LMEVSADK	-2.7941	0.0456464	Down	Both
P32067	Ssb	GSIFAVFDSIQSAK	-1.2675	0.0660158	Down	Both
Q04750	Top1	MLDHEYTTK	-1.6384	0.00439754	Down	Both
Q04750	Top1	LEVQATDREENK	NA	NA	Down	Untreated only
Q6ZPJ3	Ube2o	VVVEEVQVVELK	-2.6895	0.00376429	Down	Both
Q6ZPJ3	Ube2o	LLFSHDLVSGR	NA	NA	Down	Untreated only
Q64727	Vcl	ELLPVLISAMK	-2.9124	0.0769569	Down	Both
Q64727	Vcl	DPNASPGDAGEQAIR	NA	NA	Down	Untreated only
